# Physiological Cryptic Last Exon Splicing Generates Regulated and Functional Transcript Isoforms Across Vertebrates

**DOI:** 10.64898/2026.01.30.702498

**Authors:** Matthew P. Bostock, Karla L. Gonzalez, Colin Lentjes, Samina Uddin, Lourdes O. Almagro, Fursham Hamid, Corinne Houart

## Abstract

Cryptic last exons (CLEs) are unannotated terminal exons that arise from intronic sequence and have predominantly been associated with RNA-binding-protein dysfunction and neurodegenerative disease. Whether CLEs also contribute to physiological gene regulation remained unclear. Here, we identify thousands of CLE-containing transcripts across wild-type zebrafish, mouse and human transcriptomes. CLE sequences are poorly conserved, yet CLE occurrence recurs in orthologous genes and, less frequently, orthologous introns, suggesting that gene architecture creates recurrent opportunities for CLE formation. A subset of CLEs is developmentally regulated and CLE usage is unusually sensitive to perturbation of neural RNA-binding proteins. CLE-containing transcripts associate with ribosomes, and endogenous tagging demonstrates that *ephA4b-CLE* produces a stable truncated protein during normal development. Loss of *ephA4b-CLE* impairs retinal ganglion cell axon growth, whereas disruption of *GAN-CLE* increases motor-axon extension and terminal branching. Moreover, independently arising human and zebrafish *EphA4* CLEs converge on similar predicted ephrin-binding ectodomains despite lacking sequence conservation. These findings establish CLEs as a physiological source of transcript diversity within which individual isoforms can acquire regulated and gene-specific developmental functions.
