## Supplementary Datasheet 1 for "Physiological Cryptic Last Exon Splicing Generates Regulated and Functional Transcript Isoforms Across Vertebrates"

### Sheet: AlphaFold models
Model #	Model name	Type	Receptor	Isoform	Ligand (chain B)	Receptor length (aa)	Retained aa (CLE)	% of FL retained	Domains RETAINED	Domains LOST	notes
1	EPHA4_human_CLE1	monomer	human EPHA4	CLE #1 (CLE2487)	-	340	340	ectodomain 1-274 + 66aa tail	signal peptide; ligand-binding (ephrin-binding) domain; cysteine-rich; fibronectin III x2; TM; juxtamembrane; kinase; SAM; PDZ-binding motif	none (reference)	ENST00000281821; ectodomain (1-274) + CLE tail GHIRLL...FLT (66aa, disordered)
2	EPHA4_human_CLE	monomer	human EPHA4	CLE (cryptic last exon)	-	274	274	27.8%	signal peptide; ligand-binding (ephrin-binding) domain; cysteine-rich (partial)	fibronectin III x2; transmembrane; juxtamembrane; KINASE domain; SAM; PDZ-binding motif	modelled as retained ectodomain (res 1-274); short disordered CLE tail omitted
3	ephA4a_FL	monomer	zebrafish ephA4a	full-length	-	995	-	100%	signal peptide; ligand-binding (ephrin-binding) domain; cysteine-rich; fibronectin III x2; TM; juxtamembrane; kinase; SAM; PDZ-binding motif	none (reference)	ENSDARG00000054454
4	ephA4a_CLE	monomer	zebrafish ephA4a	CLE	-	326	326	32.8%	signal peptide; ligand-binding (ephrin-binding) domain; cysteine-rich (partial)	fibronectin III x2; transmembrane; juxtamembrane; KINASE domain; SAM; PDZ-binding motif	CLE tail ...VGMGWYKILTV
5	ephA4b_FL	monomer	zebrafish ephA4b	full-length	-	986	-	100%	signal peptide; ligand-binding (ephrin-binding) domain; cysteine-rich; fibronectin III x2; TM; juxtamembrane; kinase; SAM; PDZ-binding motif	none (reference)	ENSDART00000037292
6	ephA4b_CLE	monomer	zebrafish ephA4b	CLE	-	286	286	~29%	signal peptide; ligand-binding (ephrin-binding) domain; cysteine-rich (partial)	fibronectin III x2; transmembrane; juxtamembrane; KINASE domain; SAM; PDZ-binding motif	CLE tail ...VSVMVTPPSRRLL; functionally validated (Sfpq)
7	EPHA4_human_FL + EFNA2	complex	human EPHA4	full-length	human EFNA2	986	-	100%	signal peptide; ligand-binding (ephrin-binding) domain; cysteine-rich; fibronectin III x2; TM; juxtamembrane; kinase; SAM; PDZ-binding motif	-	reference FL-ligand interface
8	EPHA4_human_CLE1 + EFNA2	complex	human EPHA4	CLE #1 (CLE2487)	human EFNA2	340	340	27.8%	signal peptide; ligand-binding (ephrin-binding) domain; cysteine-rich (partial)	fibronectin III x2; transmembrane; juxtamembrane; KINASE domain; SAM; PDZ-binding motif	tests decoy binding
9	ephA4a_FL + efna2a	complex	zebrafish ephA4a	full-length	zebrafish efna2a	995	-	100%	signal peptide; ligand-binding (ephrin-binding) domain; cysteine-rich; fibronectin III x2; TM; juxtamembrane; kinase; SAM; PDZ-binding motif	-
10	ephA4a_CLE + efna2a	complex	zebrafish ephA4a	CLE	zebrafish efna2a	326	326	32.8%	signal peptide; ligand-binding (ephrin-binding) domain; cysteine-rich (partial)	fibronectin III x2; transmembrane; juxtamembrane; KINASE domain; SAM; PDZ-binding motif	tests decoy binding
11	ephA4b_FL + efna2a	complex	zebrafish ephA4b	full-length	zebrafish efna2a	986	-	100%	signal peptide; ligand-binding (ephrin-binding) domain; cysteine-rich; fibronectin III x2; TM; juxtamembrane; kinase; SAM; PDZ-binding motif	-
12	ephA4b_CLE + efna2a	complex	zebrafish ephA4b	CLE	zebrafish efna2a	286	286	~29%	signal peptide; ligand-binding (ephrin-binding) domain; cysteine-rich (partial)	fibronectin III x2; transmembrane; juxtamembrane; KINASE domain; SAM; PDZ-binding motif	tests decoy binding; functionally validated isoform
2b	EPHA4_human_CLE2 (optional)	monomer/complex	human EPHA4	CLE #2 (CLE2488)	human EFNA2 (if complex)	306	306	ectodomain 1-274 + 32aa tail	signal peptide; ligand-binding (ephrin-binding) domain; cysteine-rich (partial)	fibronectin III x2; transmembrane; juxtamembrane; KINASE domain; SAM; PDZ-binding motif	same ectodomain as CLE1, different tail GSVYAV...VYI (32aa); optional - binding prediction ~ CLE1

### Sheet: AlphaFold results
Model	Type	Receptor	Isoform	Ligand	ipTM	pTM	interface PAE (Å)	n interface residues	interface range	interface region	mean interface pLDDT	ranking_score	notes
ephA4b_FL_ephrinA2a	complex	zebrafish ephA4b	full-length	efna2a	0.68	0.47	1.59	41	40-195	ligand-binding domain	79.6	0.7	reference FL binding
ephA4b_CLE_ephrinA2a	complex	zebrafish ephA4b	CLE	efna2a	0.75	0.74	1.09	37	52-195	ligand-binding domain	86.3	0.84	CLE >= FL; same interface
ephA4b_CLE_monomer	monomer	zebrafish ephA4b	CLE	-	-	0.81	-	-	-	-	86.5	0.89	ectodomain folds; 14% disordered (tail)
human_FL_EFNA2	complex	human EPHA4	full-length	EFNA2	0.68	0.48	1.5	38	40-195	ligand-binding domain	79.6	0.71	reference FL binding
human_CLE1_EFNA2	complex	human EPHA4	CLE #1	EFNA2	0.66	0.69	1.13	37	40-195	ligand-binding domain	84.7	0.81	CLE ~ FL; same interface
human_CLE1_monomer	monomer	human EPHA4	CLE #1	-	-	0.71	-	-	-	-	-	0.85	ectodomain folds
ephA4a_CLE_efna2a	complex	zebrafish ephA4a	CLE	efna2a	0.69	0.73	1.19	42	21-195	ligand-binding domain	81.4	0.78	CLE confident; same interface
ephA4a_CLE_monomer	monomer	zebrafish ephA4a	CLE	-	-	0.81	-	-	-	-	87	0.87	ectodomain folds well
ephA4a_FL_efna2a	complex	zebrafish ephA4a	full-length	efna2a	[TO RUN]								not yet run - completes matched pair
KEY RESULT:
All three CLEs bind ephrin at FL-equivalent confidence (ipTM 0.66-0.75) via the same ligand-binding-domain interface (res ~40-195), with tighter interface PAE than FL. CLE ectodomains fold confidently as monomers (pTM 0.71-0.81). Supports soluble decoy-receptor function.

### Sheet: CLE truncation
CLE	Species	Gene	CLE coords (genome)	Strand	FL protein (aa)	CLE protein (aa)	aa lost	% retained	Truncation relative to domains	CLE-encoded tail	Source
EPHA4-CLE1	human	EPHA4	chr2:221,559,500-221,559,744	-	986	340	kinase+ (ectodomain 274 retained)	274 aa ectodomain (+66 tail)	after ligand-binding/cysteine-rich; before FN3/TM/kinase	GHIRLLEKGNKIHFRHLLPDRHTPNEEMFQMFYRTVFITLEIVSRRKRGKYSIKFFFNLFFIICFLT (66aa)	detected catalogue + trunc_human
EPHA4-CLE2	human	EPHA4	chr2:221,562,213-221,562,908	-	986	306	712	274 aa ectodomain (+32 tail)	same ectodomain as CLE1; distinct tail; before FN3/TM/kinase	GSVYAVDSCFFTPSCQNTGECIKSFALQKVYI (32aa)	detected catalogue
ephA4a-CLE	zebrafish	ephA4a	chr2:40,099,704-40,100,065	-	995	326	669	32.8%	after ligand-binding/cysteine-rich; before FN3/TM/kinase	VGMGWYKILTV	detected catalogue + trunc_zebrafish
ephA4b-CLE	zebrafish	ephA4b	chr2:40,353,419-40,353,554	+	986	286	700	~29%	after ligand-binding/cysteine-rich; before FN3/TM/kinase	VSVMVTPPSRRLL	own RNA-seq/RT-PCR; functionally validated

### Sheet: Conservation & prevalence
Analysis	Human EPHA4	Zebrafish ephA4a	Zebrafish ephA4b	Mouse Epha4	Interpretation
CLE present?	yes (x2)	yes	yes	NO	convergent gain in fish+human; absent mouse
Protein consequence	274 aa, kinase-dead	326 aa, kinase-dead	~286 aa, kinase-dead	n/a	same truncation output (~274-326 aa ectodomain)
Snaptron: cryptic junction	~1,000-4,000 of 316,000 samples	n/a (no zebrafish compilation)	n/a	0 of 417,000 samples	present in human archive; absent across all mouse archive
Direct junction reads (own BAMs)	-	2,093 reads to CLE	28 reads to CLE (vs 1,797 canonical)	canonical splicing only	zebrafish CLEs used (ephA4b low-inclusion)
Positive control (method works)	CLE detected in thousands of samples	-	-	same method, 0 hits	mouse negative is real, not a detection failure
Sequence conservation (tblastx)	no homology to zebrafish CLEs	no homology	no homology	n/a	CONVERGENT (independent origin), not conserved
Truncation boundary	~res 274 (exon 3/4)	~res 326	~res 286	exon 3/4 identical architecture	conserved architectural boundary; CLE convergently exploits it

### Sheet: Sequences
Model / entity	Sequence
EPHA4_human_FL (P54764)	MAGIFYFALFSCLFGICDAVTGSRVYPANEVTLLDSRSVQGELGWIASPLEGGWEEVSIMDEKNTPIRTYQVCNVMEPSQNNWLRTDWITREGAQRVYIEIKFTLRDCNSLPGVMGTCKETFNLYYYESDNDKERFIRENQFVKIDTIAADESFTQVDIGDRIMKLNTEIRDVGPLSKKGFYLAFQDVGACIALVSVRVFYKKCPLTVRNLAQFPDTITGADTSSLVEVRGSCVNNSEEKDVPKMYCGADGEWLVPIGNCLCNAGHEERSGECQACKIGYYKALSTDATCAKCPPHSYSVWEGATSCTCDRGFFRADNDAASMPCTRPPSAPLNLISNVNETSVNLEWSSPQNTGGRQDISYNVVCKKCGAGDPSKCRPCGSGVHYTPQQNGLKTTKVS…
EPHA4_human_CLE1 (340aa, CLE2487)	MAGIFYFALFSCLFGICDAVTGSRVYPANEVTLLDSRSVQGELGWIASPLEGGWEEVSIMDEKNTPIRTYQVCNVMEPSQNNWLRTDWITREGAQRVYIEIKFTLRDCNSLPGVMGTCKETFNLYYYESDNDKERFIRENQFVKIDTIAADESFTQVDIGDRIMKLNTEIRDVGPLSKKGFYLAFQDVGACIALVSVRVFYKKCPLTVRNLAQFPDTITGADTSSLVEVRGSCVNNSEEKDVPKMYCGADGEWLVPIGNCLCNAGHEERSGECQGHIRLLEKGNKIHFRHLLPDRHTPNEEMFQMFYRTVFITLEIVSRRKRGKYSIKFFFNLFFIICFLT
ephA4a_FL	MAALVFTATFALIIWIPTFALTARVYPPNEVTLLDSRTVQGELKWVASPTEGGWEEVSIMDEKNTPIRTYQVCNVMEPSQNNWLRTDWIPRGGAQRVYIEIKFTLRDCNSLPGVMGTCKETFNLYYYESNNDKERYIRENQFTKIDTIAADESFTQVDIGDRIMKLNTEVRDVGILTRKGFYLAFQDVGACIALVSVRIFYKKCPLTVRNLAQFPDTTTGADTSSLVEVRGSCVDNSEEREVPKMYCGADGEWLVPIGNCLCNPGYEEHEGTCQACKIGNYRALATDGSCSKCPLHSYSVREGSTSCACDKGFFRSETDPASMPCTQPPSAPQHLISNVNETSVNLEWTAPASSGGRQDLAYNVICKRCSSDGQRCQPCGNGIHFSPQQLGLRTTRVSI…
ephA4a_CLE	MAALVFTATFALIIWIPTFALTARVYPPNEVTLLDSRTVQGELKWVASPTEGGWEEVSIMDEKNTPIRTYQVCNVMEPSQNNWLRTDWIPRGGAQRVYIEIKFTLRDCNSLPGVMGTCKETFNLYYYESNNDKERYIRENQFTKIDTIAADESFTQVDIGDRIMKLNTEVRDVGILTRKGFYLAFQDVGACIALVSVRIFYKKCPLTVRNLAQFPDTTTGADTSSLVEVRGSCVDNSEEREVPKMYCGADGEWLVPIGNCLCNPGYEEHEGTCQACKIGNYRALATDGSCSKCPLHSYSVREGSTSCACDKGFFRSETDPASMPCTRVGMGWYKILTV
ephA4b_FL	MATLWIYPSLLFFLFPSLTPSQALRNYPENEVTLLDTMSALGDLGWEAYPAEGWEEISVMDERNTPMRSYQVCNVMEASQNNWLRTRHIAREGAQRVYIEIKFTLRDCNSLPGVPGTCKETFNMYYYESNNPNLWFIKESQYIKIDTIAADESFTQTDVGDRVMKLNTEIRDINNLSKKGFYLAFQDVGACIALVSLRVFYKKCPLAVLNLAQFPDTVTGGDSALVEVRGSCVNDSEEFEAPRMYCSGDGGWLVPIGRCVCKPGFEENKDYCQACRPGTYKASSMDAYCSKCPPHSFSHQEKASECSCEKGFYRADMDPRSMACTRPPSAPENPISTLNDTSVTLEWSPPRDSGGRGDVTYSIHCRKCAGDGRICSPCSNNVHFVPRQFGLSIPKVLIT…
ephA4b_CLE	MATLWIYPSLLFFLFPSLTPSQALRNYPENEVTLLDTMSALGDLGWEAYPAEGWEEISVMDERNTPMRSYQVCNVMEASQNNWLRTRHIAREGAQRVYIEIKFTLRDCNSLPGVPGTCKETFNMYYYESNNPNLWFIKESQYIKIDTIAADESFTQTDVGDRVMKLNTEIRDINNLSKKGFYLAFQDVGACIALVSLRVFYKKCPLAVLNLAQFPDTVTGGDSALVEVRGSCVNDSEEFEAPRMYCSGDGGWLVPIGRCVCKPGFEENKDYCQAVSVMVTPPSRRLL
EFNA2_human (ligand)	MAPAQRPLLPLLLLLLPLPPPPFARAEDAARANSDRYAVYWNRSNPRFHAGAGDDGGGYTVEVSINDYLDIYCPHYGAPLPPAERMEHYVLYMVNGEGHASCDHRQRGFKRWECNRPAAPGGPLKFSEKFQLFTPFSLGFEFRPGHEYYYISATPPNAVDRPCLRLKVYVRPTNETLYEAPEPIFTSNNSCSSPGGCRLFLSTIPVLWTLLGS
efna2a_zebrafish (ligand)	MELSLVVFTVVCWVSVWSDDRIISDRHAVYWNSSNSRFWQGEYTVAVSINDYLDVYCPYYESPQPHSRMERYILFMVNHDGYLTCEHRMRGFKRWECNRPQSPDGPLRFSEKFQLFTPFSLGFEFRPGHEYYYISSPHPNHAGKPCLKLKVYVKPTSSGYESPEPFLTDQSQRCGADGPCLAVLMLLLVFLLAGV
EPHA4_human_CLE2 (306aa, CLE2488)	MAGIFYFALFSCLFGICDAVTGSRVYPANEVTLLDSRSVQGELGWIASPLEGGWEEVSIMDEKNTPIRTYQVCNVMEPSQNNWLRTDWITREGAQRVYIEIKFTLRDCNSLPGVMGTCKETFNLYYYESDNDKERFIRENQFVKIDTIAADESFTQVDIGDRIMKLNTEIRDVGPLSKKGFYLAFQDVGACIALVSVRVFYKKCPLTVRNLAQFPDTITGADTSSLVEVRGSCVNNSEEKDVPKMYCGADGEWLVPIGNCLCNAGHEERSGECQGSVYAVDSCFFTPSCQNTGECIKSFALQKVYI

### Sheet: Structural comparison
Gene	receptor RMSD CLE vs FL (A)	n aligned residues	FL ipTM	CLE ipTM	FL interface PAE (A)	CLE interface PAE (A)	ephrin RMSD after align (A)	CLE contact residues	interface region	CLE monomer pTM	note
human EPHA4	0.535	260	0.68	0.66	1.5	1.13	12.1	37	40-195 (ligand-binding domain)	0.71	CLE ectodomain identical to FL; same interface
zebrafish ephA4a	0.603	301	0.69	0.69	1.76	1.19	8.62	42	21-195 (ligand-binding domain)	0.81	same interface; tightest ephrin pose
zebrafish ephA4b	0.872	248	0.69	0.75	1.64	1.09	13.15	37	52-195 (ligand-binding domain)	0.81	CLE ipTM > FL; functionally validated gene
INTERPRETATION
Across all three species, the CLE ectodomain superimposes on the full-length receptor ectodomain with RMSD <1 A (0.54-0.87), retains the complete ephrin-binding interface (contacts within the ligand-binding domain, res ~20-195), and engages ephrinA2a with equal or higher interface confidence (ipTM 0.66-0.75) and lower interface PAE than full-length. Isolated CLE ectodomains fold confidently as mo…
