## Supplementary Datasheet 2 for "Physiological Cryptic Last Exon Splicing Generates Regulated and Functional Transcript Isoforms Across Vertebrates"

### Sheet: study_provenance
species	repo	study	n_runs	study_title	dev_stages	tissues	lib_strategy
human	ENA	PRJEB11202	1490	Single-cell RNA-seq reveal lineage formation and X-chromosome dosage compensatio	embryonic day 3; embryonic day 4; embryonic day 5; embryonic day 6; embryonic day 7		RNA-Seq
human	ENA	PRJEB40781	1190	A spatially resolved single cell atlas of human gastrulation	embryo		RNA-Seq
human	ENA	PRJNA660958	129	A single-cell transcriptome atlas profiles early organogenesis in human embryos	Carnegie Stages 12; Carnegie Stages 13; Carnegie Stages 13~14; Carnegie Stages 15-16	embryo head; embryo head and upper trunk; embryo limb; embryo limb and viscera; embryo lower trunk a	RNA-Seq
human	ENA	PRJNA277181	85	Single-Cell RNA-seq Defines the Three Cell Lineages of the Human Blastocyst	Blastocyst		RNA-Seq
human	ENA	PRJNA721338	79	Single cell transcriptome atlases of the developing mouse and human spinal cord	CS12; CS14; CS17; CS19	brachial spinal cord; spinal cord; thoracic spinal cord	RNA-Seq
human	ENA	PRJNA189204	30	Genetic Programs in Human and Mouse Early Embryos Revealed by Single-Cell RNA-Se			OTHER; RNA-Seq
human	ENA	UNRESOLVED	15
human	ENA	PRJEB45572	11	Single cell RNA-seq of in vitro cultured human embryos	embryonic day 11; embryonic day 12; embryonic day 9		RNA-Seq
human	ENCODE	ENCSR000AEX	2	RNA-seq		diencephalon	RNA-seq
human	ENCODE	ENCSR000AFJ	2	RNA-seq		temporal lobe	RNA-seq
human	ENCODE	ENCSR000AFD	2	RNA-seq		occipital lobe	RNA-seq
human	ENCODE	ENCSR000AEY	1	RNA-seq		frontal cortex	RNA-seq
human	ENA	PRJNA974153	1	Recapitulating human peri-gastrulation development via self-organization of exte			RNA-Seq
mouse	ENA	PRJNA1063246	12	A Transcriptomic Dataset of Embryonic Murine Telencephalon		Telencephalon	RNA-Seq
mouse	ENCODE	ENCSR667TOX	6	polyA plus RNA-seq		neural tube	RNA-seq
mouse	ENCODE	ENCSR508GWZ	4	polyA plus RNA-seq		neural tube	RNA-seq
mouse	ENCODE	ENCSR727FHP	4	polyA plus RNA-seq		heart	RNA-seq
mouse	ENCODE	ENCSR579FCW	4	polyA plus RNA-seq		spleen	RNA-seq
mouse	ENCODE	ENCSR331XCE	4	polyA plus RNA-seq		intestine	RNA-seq
mouse	ENCODE	ENCSR739PEB	4	polyA plus RNA-seq		adrenal gland	RNA-seq
mouse	ENCODE	ENCSR020DGG	4	polyA plus RNA-seq		heart	RNA-seq
mouse	ENCODE	ENCSR504GEG	4	polyA plus RNA-seq		kidney	RNA-seq
mouse	ENCODE	ENCSR526SEX	4	polyA plus RNA-seq		heart	RNA-seq
mouse	ENCODE	ENCSR362AIZ	4	polyA plus RNA-seq		forebrain	RNA-seq
mouse	ENCODE	ENCSR906YQZ	4	polyA plus RNA-seq		stomach	RNA-seq
mouse	ENCODE	ENCSR307BCA	4	polyA plus RNA-seq		midbrain	RNA-seq
mouse	ENCODE	ENCSR764OPZ	4	polyA plus RNA-seq		midbrain	RNA-seq
mouse	ENCODE	ENCSR538WYL	4	polyA plus RNA-seq		embryonic facial prominence	RNA-seq
mouse	ENCODE	ENCSR559TRB	4	polyA plus RNA-seq		hindbrain	RNA-seq
mouse	ENCODE	ENCSR823VEE	4	polyA plus RNA-seq		embryonic facial prominence	RNA-seq
mouse	ENCODE	ENCSR908JWT	4	polyA plus RNA-seq		midbrain	RNA-seq
mouse	ENCODE	ENCSR150CUE	4	polyA plus RNA-seq		heart	RNA-seq
mouse	ENCODE	ENCSR928OXI	4	polyA plus RNA-seq		neural tube	RNA-seq
mouse	ENCODE	ENCSR691OPQ	4	polyA plus RNA-seq		heart	RNA-seq
mouse	ENCODE	ENCSR343YLB	4	polyA plus RNA-seq		midbrain	RNA-seq
mouse	ENCODE	ENCSR760TOE	4	polyA plus RNA-seq		hindbrain	RNA-seq
mouse	ENCODE	ENCSR017JEG	4	polyA plus RNA-seq		hindbrain	RNA-seq
mouse	ENCODE	ENCSR932TRU	4	polyA plus RNA-seq		intestine	RNA-seq
mouse	ENCODE	ENCSR185LWM	4	polyA plus RNA-seq		forebrain	RNA-seq
mouse	ENCODE	ENCSR173PJN	4	polyA plus RNA-seq		kidney	RNA-seq
mouse	ENCODE	ENCSR648YEP	4	polyA plus RNA-seq		liver	RNA-seq
mouse	ENCODE	ENCSR420QTO	4	polyA plus RNA-seq		hindbrain	RNA-seq
mouse	ENCODE	ENCSR719NAJ	4	polyA plus RNA-seq		midbrain	RNA-seq
mouse	ENCODE	ENCSR216NEG	4	polyA plus RNA-seq		limb	RNA-seq
mouse	ENCODE	ENCSR337FYI	4	polyA plus RNA-seq		neural tube	RNA-seq
mouse	ENCODE	ENCSR647QBV	4	polyA plus RNA-seq		forebrain	RNA-seq
mouse	ENCODE	ENCSR049UJU	4	polyA plus RNA-seq		heart	RNA-seq
mouse	ENCODE	ENCSR541XZK	4	polyA plus RNA-seq		limb	RNA-seq
mouse	ENCODE	ENCSR750YSX	4	polyA plus RNA-seq		limb	RNA-seq
mouse	ENCODE	ENCSR772FQU	4	polyA plus RNA-seq		urinary bladder	RNA-seq
mouse	ENCODE	ENCSR943LKA	4	polyA plus RNA-seq		hindbrain	RNA-seq
mouse	ENCODE	ENCSR968QHO	4	polyA plus RNA-seq		limb	RNA-seq
mouse	ENCODE	ENCSR304RDL	4	polyA plus RNA-seq		forebrain	RNA-seq
mouse	ENCODE	ENCSR982MRY	4	polyA plus RNA-seq		lung	RNA-seq
mouse	ENCODE	ENCSR290RRR	4	polyA plus RNA-seq		stomach	RNA-seq
mouse	ENCODE	ENCSR848HOX	4	polyA plus RNA-seq		embryonic facial prominence	RNA-seq
mouse	ENCODE	ENCSR438XCG	4	polyA plus RNA-seq		thymus	RNA-seq
mouse	ENCODE	ENCSR039ADS	4	polyA plus RNA-seq		lung	RNA-seq
mouse	ENCODE	ENCSR867YNV	4	polyA plus RNA-seq		liver	RNA-seq
mouse	ENCODE	ENCSR096STK	4	polyA plus RNA-seq		liver	RNA-seq
mouse	ENCODE	ENCSR851HEC	4	polyA plus RNA-seq		embryonic facial prominence	RNA-seq
mouse	ENCODE	ENCSR284AMY	4	polyA plus RNA-seq		liver	RNA-seq
mouse	ENCODE	ENCSR809VYL	4	polyA plus RNA-seq		embryonic facial prominence	RNA-seq
mouse	ENCODE	ENCSR992WBR	4	polyA plus RNA-seq		lung	RNA-seq
mouse	ENA	PRJNA843693	4	Epigenomic profiling in fetal brain after prenatal stress		Brain	RNA-Seq
mouse	ENCODE	ENCSR178GUS	3	polyA plus RNA-seq		stomach	RNA-seq
mouse	ENCODE	ENCSR160IIN	3	polyA plus RNA-seq		forebrain	RNA-seq
mouse	ENCODE	ENCSR946HWC	3	polyA plus RNA-seq		skeletal muscle tissue	RNA-seq
mouse	ENCODE	ENCSR921PRX	2	polyA plus RNA-seq		hindbrain	RNA-seq
mouse	ENCODE	ENCSR848GST	2	polyA plus RNA-seq		intestine	RNA-seq
mouse	ENCODE	ENCSR611PTP	2	polyA plus RNA-seq		liver	RNA-seq
mouse	ENCODE	ENCSR557RMA	2	polyA plus RNA-seq		midbrain	RNA-seq
mouse	ENCODE	ENCSR370SFB	2	polyA plus RNA-seq		intestine	RNA-seq
mouse	ENCODE	ENCSR080EVZ	2	polyA plus RNA-seq		forebrain	RNA-seq
mouse	ENCODE	ENCSR826HIQ	2	polyA plus RNA-seq		liver	RNA-seq
mouse	ENCODE	ENCSR597UZW	2	polyA plus RNA-seq		heart	RNA-seq
mouse	ENCODE	ENCSR752RGN	2	polyA plus RNA-seq		forebrain	RNA-seq
mouse	ENCODE	ENCSR466KZY	2	polyA plus RNA-seq		stomach	RNA-seq
mouse	ENCODE	ENCSR970EWM	2	polyA plus RNA-seq		forebrain	RNA-seq
mouse	ENCODE	ENCSR115TWD	2	polyA plus RNA-seq		neural tube	RNA-seq
mouse	ENCODE	ENCSR347SQR	2	polyA plus RNA-seq		limb	RNA-seq
mouse	ENCODE	ENCSR062VTB	2	polyA plus RNA-seq		kidney	RNA-seq
mouse	ENCODE	ENCSR457RRW	2	polyA plus RNA-seq		lung	RNA-seq
mouse	ENCODE	ENCSR401BSG	2	polyA plus RNA-seq		hindbrain	RNA-seq
mouse	ENCODE	ENCSR284YKY	2	polyA plus RNA-seq		heart	RNA-seq
mouse	ENCODE	ENCSR636CWO	2	polyA plus RNA-seq		embryonic facial prominence	RNA-seq
mouse	ENCODE	ENCSR285WZV	2	polyA plus RNA-seq		hindbrain	RNA-seq
mouse	ENCODE	ENCSR830IVQ	2	polyA plus RNA-seq		limb	RNA-seq
mouse	ENCODE	ENCSR004XCU	2	polyA plus RNA-seq		neural tube	RNA-seq
mouse	ENCODE	ENCSR537GNQ	2	polyA plus RNA-seq		kidney	RNA-seq
mouse	ENCODE	ENCSR367ZPZ	2	polyA plus RNA-seq		midbrain	RNA-seq
mouse	ENCODE	ENCSR792RJV	2	polyA plus RNA-seq		midbrain	RNA-seq
mouse	ENCODE	ENCSR448MXQ	2	polyA plus RNA-seq		liver	RNA-seq
zebrafish	ENA	PRJNA1068513	100	Time-course indivudal RNA-Seq of zebrafish early development			RNA-Seq
zebrafish	ENA	PRJNA940501	27	Zebrahub: Multimodal Zebrafish Developmental Atlas		Whole embryo	RNA-Seq
zebrafish	ENA	PRJNA695273	9	Single cell response landscape of graded Nodal signaling in zebrafish explants [		embryonic cells	RNA-Seq
zebrafish	ENA	PRJNA1191617	9	Sox10 is required for systemic initiation of bone mineralization		whole body	RNA-Seq
zebrafish	ENA	PRJNA1022096	5	Zebrafish reveal new roles for Fam83f in hatching and DNA damage-mediated autoph		whole embryo	RNA-Seq
zebrafish	ENA	PRJEB73599	4	RNA-seq of 24hpf Zebrafish larvae comparing foxg1a mutants to WT siblings	pharyngula prim-5		RNA-Seq
zebrafish	ENA	PRJNA896554	4	Variable phenotypes and penetrance between and within different zebrafish transi		whole embryos	RNA-Seq
zebrafish	LOCAL	TBD_longread	3	whole embryo long-read (accession to add)	14dpf; 4dpf; 6dpf	whole embryo	long-read
zebrafish	LOCAL	TBD_wholeembryo	3	whole embryo (accession to add)	24hpf	whole embryo	RNA-seq
zebrafish	ENA	PRJEB38455	3	RNA-seq of sfpq-/- zebrafish embryos and siblings at 24 hpf	embryo		RNA-Seq
zebrafish	ENA	PRJNA913420	1	Nodal coordinates the anterior-posterior patterning of germ layers and induces h		embryonic cells	RNA-Seq
