## Supplementary Datasheet 4 for "Physiological Cryptic Last Exon Splicing Generates Regulated and Functional Transcript Isoforms Across Vertebrates"

### Sheet: logit_coef_linear
source	term	est	se	p
zebrafish	(Intercept)	-8.26187	0.331494	4.17467e-137
zebrafish	loglen	1.67742	0.08106	3.95689e-95
zebrafish	rank	-0.0405132	0.00683978	3.15779e-09
mouse	(Intercept)	-6.67788	0.218575	5.33986e-205
mouse	loglen	1.20596	0.0517629	4.66273e-120
mouse	rank	-0.0433929	0.0044301	1.18281e-22
human	(Intercept)	-8.06985	0.120283	0
human	loglen	1.54416	0.0284033	0
human	rank	-0.0272201	0.00186804	4.26654e-48
Logistic regression modelling the probability that an intron hosts a cryptic last exon (CLE) as a function of intron length and position. For each species, all introns of CLE-hosting genes were classified as CLE-hosting or not, and modelled by logistic regression: has_CLE ~ log10(intron length) + intron rank. est is the model coefficient (log-odds), se its standard error, and p the Wald test p-va…

### Sheet: logit_quadratic_test
source	loglen2_est	loglen2_p	LRT_p
zebrafish	-0.437669	6.49375e-05	1.32506e-05
mouse	-0.455437	7.14875e-11	1.82445e-12
human	-0.765887	1.35135e-63	6.17797e-79
Extended logistic regression allowing a non-linear relationship between intron length and CLE-hosting probability: has_CLE ~ log10(length) + log10(length)^2 + intron rank. est is the coefficient (log-odds), se its standard error, p the Wald p-value. The squared length term (I(loglen^2)) is negative in all three species (-0.44 zebrafish, -0.46 mouse, -0.77 human; all p < 1x10-4), indicating that C…

### Sheet: logit_coef_quadratic
source	term	est	se	p
zebrafish	(Intercept)	-14.5415	1.66834	2.87884e-18
zebrafish	loglen	5.03722	0.858976	4.51253e-09
zebrafish	I(loglen^2)	-0.437669	0.109579	6.49375e-05
zebrafish	rank	-0.0424092	0.00693622	9.70666e-10
mouse	(Intercept)	-13.6864	1.12613	5.49501e-34
mouse	loglen	4.83425	0.564715	1.12355e-17
mouse	I(loglen^2)	-0.455437	0.069879	7.14875e-11
mouse	rank	-0.0445838	0.00448022	2.49028e-23
human	(Intercept)	-20.1068	0.749077	1.04316e-158
human	loglen	7.68795	0.370896	1.93608e-95
human	I(loglen^2)	-0.765887	0.0454937	1.35135e-63
human	rank	-0.0288921	0.00188946	8.7564e-53
Likelihood-ratio test comparing the quadratic model (Sheet 2) against the linear model (Sheet 1) to assess whether adding a squared length term significantly improves fit. loglen2_est is the squared-length coefficient and loglen2_p its Wald p-value; LRT_p is the likelihood-ratio test p-value for the quadratic versus linear model. The quadratic model significantly improved fit in all three species…

### Sheet: intron_lengthweighted
source	test	obs_median_hostlen	null_median_hostlen	p_obs_ge_null	n_CLE_introns
zebrafish	obs_vs_lengthweighted_null	8474	23235.8	1	498
mouse	obs_vs_lengthweighted_null	8652.5	52891.5	1	884
human	obs_vs_lengthweighted_null	12361.5	36043.5	1	3700
Permutation test asking whether CLE-hosting introns are longer than expected by length alone. For each species, the observed median length of CLE-hosting introns was compared against a null distribution generated by drawing the same number of introns at random, with sampling probability proportional to intron length (1,000 permutations); this null represents the expectation if CLEs occupied intro…
