## Supplementary Datasheet 5 for "Physiological Cryptic Last Exon Splicing Generates Regulated and Functional Transcript Isoforms Across Vertebrates"

### Sheet: ortho_intron_datasheet_final
ortho_id	human_ortholog_symbol	pair	spA	spA_gene	A_CLE	A_host_intron	A_up_exon	A_dn_exon	spB	spB_gene	B_CLE	B_host_intron	A_CLE_roundtrip_bp	A_upexon_roundtrip_bp	A_dnexon_roundtrip_bp
OI_zfmm_001	EXT1	zf-mm	zebrafish	ext1b	19:46507918-46508490	19:46457597-46565035	19:46457503-46457596	19:46565036-46566430	mouse	Ext1	15:53201689-53203603	15:53059652-53207797		1	123
OI_zfmm_002	NISCH	zf-mm	zebrafish	nisch	22:10395972-10396121	22:10393064-10396634	22:10393015-10393063	22:10396635-10396817	mouse	Nisch	14:30917382-30917582	14:30914587-30922900		1	1
OI_zfhs_003	ATP2B2	zf-hs	zebrafish	atp2b2	11:1284853-1285131	11:1230649-1290822	11:1230448-1230648	11:1290823-1291012	human	ATP2B2	3:10423887-10424188	3:10410816-10449344		1	1
OI_zfhs_004	CA10	zf-hs	zebrafish	ca10a	12:21485681-21486664	12:21403333-21525495	12:21403190-21403332	12:21525496-21525681	human	CA10	17:51741755-51742126	17:51661847-51747632		0	0
OI_zfhs_005	FAM83B	zf-hs	zebrafish	fam83b	13:2097572-2097781	13:2083415-2103131	13:2083250-2083414	13:2103132-2103629	human	FAM83B	6:54887351-54887576	6:54870691-54926370		0	36
OI_zfhs_006	PRKN	zf-hs	zebrafish	prkn	13:3421210-3421383	13:3420235-3423061	13:3420098-3420234	13:3423062-3423177	human	PRKN	6:161528234-161529688	6:161442980-161545111		1	1
OI_zfhs_007	BCAS3	zf-hs	zebrafish	bcas3	15:26965184-26965455	15:26961911-26983576	15:26961838-26961910	15:26983577-26983684	human	BCAS3	17:60727470-60729068	17:60720357-60747197		1	1
OI_zfhs_008	FARP1	zf-hs	zebrafish	farp1	1:2381878-2384269	1:2321558-2394516	1:2321368-2321557	1:2394517-2394621	human	FARP1	13:98225355-98225610	13:98213414-98244490		1	1
OI_zfhs_009	GRIN2A	zf-hs	zebrafish	grin2ab	1:8898411-8898588	1:8811037-8907049	1:8810441-8811036	1:8907050-8907445	human	GRIN2A	16:9792750-9793121	16:9769229-9798276		Inf	Inf
OI_zfhs_010	AGBL4	zf-hs	zebrafish	agbl4	8:15772574-15772710	8:15754493-15951094	8:15754398-15754492	8:15951095-15951219	human	AGBL4	1:48538709-48539086	1:48534917-48539641		1	1
OI_zfhs_011	ADCY5	zf-hs	zebrafish	adcy5	9:37968713-37969000	9:37941620-38020965	9:37941470-37941619	9:38020966-38021997	human	ADCY5	3:123354996-123355102	3:123352582-123367899		1	55
OI_mmhs_012	CRYBG1	mm-hs	mouse	Crybg1	10:43988527-43988562	10:43941854-44024588	10:43941721-43941853	10:44024589-44024849	human	CRYBG1	6:106398161-106398483	6:106361082-106451693	0	0	0
OI_mmhs_013	STAB2	mm-hs	mouse	Stab2	10:86798516-86799550	10:86796182-86803483	10:86796048-86796181	10:86803484-86803617	human	STAB2	12:103588027-103588779	12:103587558-103590896	224	0	0
OI_mmhs_014	ERLEC1	mm-hs	mouse	Erlec1	11:30874227-30874524	11:30835547-30904394	11:30835416-30835546	11:30904395-30904569	human	ERLEC1	2:53798446-53798602	2:53797796-53799046		0	0
OI_mmhs_015	SGCD	mm-hs	mouse	Sgcd	11:46833073-46833106	11:46788797-46869611	11:46787080-46788796	11:46869612-46870263	human	SGCD	5:156502521-156502720	5:156393866-156508600		328	2
OI_mmhs_016	SLC22A5	mm-hs	mouse	Slc22a21	11:53868394-53868495	11:53860430-53870290	11:53860326-53860429	11:53870291-53871158	human	SLC22A5	5:132370448-132370876	5:132370366-132376085		85839
OI_mmhs_017	TADA2A	mm-hs	mouse	Tada2a	11:83980394-83981204	11:83978339-83981374	11:83977937-83978338	11:83981375-83981485	human	TADA2A	17:37414917-37414979	17:37411391-37423508	190	134	0
OI_mmhs_018	WNT9A	mm-hs	mouse	Wnt9a	11:59198549-59199001	11:59197894-59218389	11:59197754-59197893	11:59218390-59218646	human	WNT9A	1:227946696-227947030	1:227925520-227947792	0	0	0
OI_mmhs_019	BCAS3	mm-hs	mouse	Bcas3	11:85483631-85483702	11:85474821-85493571	11:85474723-85474820	11:85493572-85493870	human	BCAS3	17:60727470-60729068	17:60720357-60747197		1
OI_mmhs_020	SNTG2	mm-hs	mouse	Sntg2	12:30313533-30315201	12:30308093-30317029	12:30307965-30308092	12:30317030-30317121	human	SNTG2	2:1021622-1021794	2:951069-1083517		0	0
OI_mmhs_021	EFCAB11	mm-hs	mouse	Efcab11	12:99792420-99792522	12:99685363-99820868	12:99683791-99685362	12:99820869-99820959	human	EFCAB11	14:89929233-89929679	14:89924678-89931043	40	38	1
OI_mmhs_022	DGKB	mm-hs	mouse	Dgkb	12:38435400-38435460	12:38380057-38477402	12:38379992-38380056	12:38477403-38477493	human	DGKB	7:14330971-14331835	7:14269202-14338514	0	0	0
OI_mmhs_023	IMMP2L	mm-hs	mouse	Immp2l	12:41391226-41391293	12:41160957-41675546	12:41160839-41160956	12:41675547-41675612	human	IMMP2L	7:111147882-111149053	7:110963566-111390570	0	0	0
OI_mmhs_024	RAD51B	mm-hs	mouse	Rad51b	12:79388784-79388833	12:79374179-79554482	12:79373995-79374178	12:79554483-79555430	human	RAD51B	14:67853858-67854312	14:67843501-67857891	1	1	1
OI_mmhs_025	FARS2	mm-hs	mouse	Fars2	13:36663157-36663197	13:36597725-36721070	13:36597456-36597724	13:36721071-36721531	human	FARS2	6:5642666-5643142	6:5613321-5771290	1	1	1
OI_mmhs_026	PCBD2	mm-hs	mouse	Pcbd2	13:55888269-55888389	13:55880881-55923179	13:55880749-55880880	13:55923180-55923260	human	PCBD2	5:134937972-134938807	5:134910467-134959039	1	1	1
OI_mmhs_027	KIAA0825	mm-hs	mouse	2210408I21Rik	13:77353260-77353376	13:77341834-77393319	13:77340673-77341833	13:77393320-77393481	human	KIAA0825	5:94379839-94380928	5:94154125-94384367	42	0	0
OI_mmhs_028	PDE4D	mm-hs	mouse	Pde4d	13:109686543-109689068	13:109578888-109717938	13:109578717-109578887	13:109717939-109718246	human	PDE4D	5:59145184-59145361	5:59091126-59157065	0	0	0
OI_mmhs_029	CDC20B	mm-hs	mouse	Cdc20b	13:113181987-113182011	13:113174859-113192434	13:113174747-113174858	13:113192435-113192663	human	CDC20B	5:55168625-55169600	5:55146857-55172587	0	0	0
OI_mmhs_030	CENPP	mm-hs	mouse	Cenpp	13:49745667-49745736	13:49713791-49780730	13:49712371-49713790	13:49780731-49780827	human	CENPP	9:92349205-92349398	9:92345788-92379762	0	280	0
OI_mmhs_031	RNF17	mm-hs	mouse	Rnf17	14:56647779-56647871	14:56643129-56658531	14:56643034-56643128	14:56658532-56658623	human	RNF17	13:24768772-24768931	13:24767367-24774812	0	1	1
OI_mmhs_032	CTNND2	mm-hs	mouse	Ctnnd2	15:30481727-30482496	15:30481496-30499448	15:30480928-30481495	15:30499449-30499577	human	CTNND2	5:10991970-10992343	5:10988243-10992550	149	0
OI_mmhs_033	GRHL2	mm-hs	mouse	Grhl2	15:37238540-37238755	15:37233651-37270833	15:37233280-37233650	15:37270834-37271029	human	GRHL2	8:101523266-101523867	8:101492850-101543240	1	1	1
OI_mmhs_034	OXR1	mm-hs	mouse	Oxr1	15:41545598-41545619	15:41517058-41573999	15:41516861-41517057	15:41574000-41574268	human	OXR1	8:106499564-106500532	8:106448049-106518942		1	1
OI_mmhs_035	LSAMP	mm-hs	mouse	Lsamp	16:41355586-41355659	16:41353894-41359228	16:41353220-41353893	16:41359229-41359615	human	LSAMP	3:116098650-116098853	3:116086557-116444876	0	0	4
OI_mmhs_036	ABI3BP	mm-hs	mouse	Abi3bp	16:56301322-56302236	16:56298356-56353151	16:56298241-56298355	16:56353152-56353331	human	ABI3BP	3:100969869-100970955	3:100945677-100993305	0	0	0
OI_mmhs_037	UBE2V2	mm-hs	mouse	Ube2v2	16:15394370-15394681	16:15374408-15394878	16:15370541-15374407	16:15394879-15395004	human	UBE2V2	8:48058376-48058569	8:48050509-48060681	0	0	0
OI_mmhs_038	PLCXD2	mm-hs	mouse	Plcxd2	16:45820656-45820725	16:45801060-45830056	16:45800599-45801059	16:45830057-45830581	human	PLCXD2	3:111680399-111680518	3:111675409-111691347	0	0	0
OI_mmhs_039	TMPRSS15	mm-hs	mouse	Tmprss15	16:78883583-78883708	16:78875989-78884336	16:78875837-78875988	16:78884337-78884404	human	TMPRSS15	21:18395992-18396180	21:18383779-18397878	1	1	1
OI_mmhs_040	CYYR1	mm-hs	mouse	Cyyr1	16:85284369-85284434	16:85262580-85339691	16:85262425-85262579	16:85339692-85341811	human	CYYR1	21:26521066-26521189	21:26480430-26566265	1	1	1
OI_mmhs_041	SCAF4	mm-hs	mouse	Scaf4	16:90035521-90036818	16:90027133-90039225	16:90025839-90027132	16:90039226-90039540	human	SCAF4	21:31681536-31682351	21:31672355-31683994	228	1	1
OI_mmhs_042	RUNX1	mm-hs	mouse	Runx1	16:92621288-92621868	16:92614597-92622476	16:92612316-92614596	16:92622477-92622592	human	RUNX1	21:34793545-34793648	21:34792611-34799300	1	1	1
OI_mmhs_043	ZNF318	mm-hs	mouse	Zfp318	17:46713232-46713301	17:46711018-46713659	17:46709566-46711017	17:46713660-46713759	human	ZNF318	6:43325810-43326250	6:43318470-43331488		0	0
OI_mmhs_044	KCNH8	mm-hs	mouse	Kcnh8	17:53034583-53034770	17:53033025-53060600	17:53032791-53033024	17:53060601-53060732	human	KCNH8	3:19272139-19272329	3:19253888-19281197	1	1	1
OI_mmhs_045	CRAMP1	mm-hs	mouse	Cramp1	17:25223319-25223765	17:25222380-25232661	17:25222186-25222379	17:25232662-25232999	human	CRAMP1	16:1615299-1615999	16:1614986-1625972		0	0
OI_mmhs_046	ABHD3	mm-hs	mouse	Abhd3	18:10693402-10693923	18:10682115-10704547	18:10682069-10682114	18:10704548-10704730	human	ABHD3	18:21694128-21694506	18:21683966-21701275		1	1
OI_mmhs_047	GLIS3	mm-hs	mouse	Glis3	19:28599216-28599288	19:28517821-28643152	19:28517601-28517820	19:28643153-28643636	human	GLIS3	9:4210483-4211450	9:4152184-4285538	1	1	1
OI_mmhs_048	CRTAC1	mm-hs	mouse	Crtac1	19:42388197-42388223	19:42322512-42402379	19:42322315-42322511	19:42402380-42402582	human	CRTAC1	10:97916265-97916822	10:97908148-97917499	1	1	1
OI_mmhs_049	HPSE2	mm-hs	mouse	Hpse2	19:43018352-43018510	19:43001658-43205689	19:43001484-43001657	19:43205690-43205860	human	HPSE2	10:98611867-98612175	10:98490197-98614903	59	1
OI_mmhs_050	PDE6C	mm-hs	mouse	Pde6c	19:38160354-38161222	19:38157913-38164082	19:38157825-38157912	19:38164083-38164183	human	PDE6C	10:93646547-93646660	10:93646048-93655759	6	1	1
OI_mmhs_051	VTI1A	mm-hs	mouse	Vti1a	19:55387275-55387936	19:55380301-55419664	19:55380216-55380300	19:55419665-55419726	human	VTI1A	10:112499925-112501307	10:112485292-112527086		1
OI_mmhs_052	KANSL1L	mm-hs	mouse	Kansl1l	1:66811300-66811966	1:66801412-66812064	1:66801207-66801411	1:66812065-66812186	human	KANSL1L	2:210096309-210097413	2:210080341-210097848	112	1	1
OI_mmhs_053	ERBB4	mm-hs	mouse	Erbb4	1:68237627-68237679	1:68119955-68238000	1:68119799-68119954	1:68238001-68238186	human	ERBB4	2:211426042-211426755	2:211424302-211428407		1	1
OI_mmhs_054	NYAP2	mm-hs	mouse	Nyap2	1:81105640-81105687	1:81065211-81169465	1:81064974-81065210	1:81169466-81169767	human	NYAP2	2:225526889-225527349	2:225513673-225581940		1	1
OI_mmhs_055	AGFG1	mm-hs	mouse	Agfg1	1:82844129-82845012	1:82836171-82848405	1:82836077-82836170	1:82848406-82848521	human	AGFG1	2:227507242-227507673	2:227491641-227508271	42	1	1
OI_mmhs_056	CCDC3	mm-hs	mouse	Ccdc3	2:5221547-5221578	2:5146217-5233726	2:5146042-5146216	2:5233727-5235689	human	CCDC3	10:12928540-12928598	10:12898680-12998337	6	0	0
OI_mmhs_057	DDX31	mm-hs	mouse	Ddx31	2:28734534-28734556	2:28730873-28734849	2:28730418-28730872	2:28734850-28735106	human	DDX31	9:132640822-132641037	9:132638364-132642003	0	0	0
OI_mmhs_058	SLC12A6	mm-hs	mouse	Slc12a6	2:112125113-112126140	2:112115151-112146585	2:112114922-112115150	2:112146586-112146630	human	SLC12A6	15:34315459-34315557	15:34299659-34318560		0	0
OI_mmhs_059	MACROD2	mm-hs	mouse	Macrod2	2:140258922-140259292	2:140242899-140260736	2:140242782-140242898	2:140260737-140260834	human	MACROD2	20:14100073-14100663	20:14085729-14493478		1	1
OI_mmhs_060	KIZ	mm-hs	mouse	Kiz	2:146725899-146726876	2:146712767-146730940	2:146712686-146712766	2:146730941-146731586	human	KIZ	20:21154747-21155533	20:21145656-21161870		1	1
OI_mmhs_061	DNAJC1	mm-hs	mouse	Dnajc1	2:18234906-18235042	2:18227573-18236514	2:18227524-18227572	2:18236515-18236634	human	DNAJC1	10:21803304-21803984	10:21766310-21805979	1	1	1
OI_mmhs_062	MVB12B	mm-hs	mouse	Mvb12b	2:33654670-33656198	2:33645058-33675322	2:33645002-33645057	2:33675323-33678771	human	MVB12B	9:126340741-126342080	9:126340631-126381063		0	0
OI_mmhs_063	LRP1B	mm-hs	mouse	Lrp1b	2:41610392-41610462	2:41561076-41618564	2:41560913-41561075	2:41618565-41618822	human	LRP1B	2:140269630-140270099	2:140269382-140270241	1	1	1
OI_mmhs_064	TTBK2	mm-hs	mouse	Ttbk2	2:120635864-120635903	2:120620837-120637239	2:120620763-120620836	2:120637240-120637387	human	TTBK2	15:42870956-42871089	15:42857517-42872610	1	1	1
OI_mmhs_065	FXR1	mm-hs	mouse	Fxr1	3:34112962-34113170	3:34112381-34115976	3:34112173-34112380	3:34115977-34116180	human	FXR1	3:180963804-180964205	3:180963091-180968050	1	1	1
OI_mmhs_066	TRPC4	mm-hs	mouse	Trpc4	3:54133066-54133366	3:54131659-54173504	3:54129614-54131658	3:54173505-54173841	human	TRPC4	13:37745100-37745395	13:37692336-37745936	0	0	0
OI_mmhs_067	TSPAN2	mm-hs	mouse	Tspan2	3:102655500-102656520	3:102642632-102657073	3:102642531-102642631	3:102657074-102657176	human	TSPAN2	1:115074639-115074829	1:115073008-115089363	0	0	0
OI_mmhs_068	DPYD	mm-hs	mouse	Dpyd	3:118611400-118611472	3:118604917-118690742	3:118604829-118604916	3:118690743-118690850	human	DPYD	1:97192796-97192975	1:97171266-97193068		0	0
OI_mmhs_069	ADAMTSL1	mm-hs	mouse	Adamtsl1	4:85462214-85464725	4:85432761-85683017	4:85432409-85432760	4:85683018-85683137	human	ADAMTSL1	9:17926318-17927141	9:17906923-18163861	948	3	1
OI_mmhs_070	TMEM53	mm-hs	mouse	Tmem53	4:117121318-117121435	4:117109911-117122567	4:117109825-117109910	4:117122568-117123172	human	TMEM53	1:44666858-44667573	1:44660296-44674330		0	114
OI_mmhs_071	ASTN2	mm-hs	mouse	Astn2	4:65634755-65634816	4:65570225-65647557	4:65570100-65570224	4:65647558-65647746	human	ASTN2	9:116868668-116869178	9:116863734-116975207	1	1	1
OI_mmhs_072	SLC24A2	mm-hs	mouse	Slc24a2	4:87024253-87024354	4:86994395-87094021	4:86994356-86994394	4:87094022-87094584	human	SLC24A2	9:19568930-19569125	9:19550269-19573350		1	1
OI_mmhs_073	CFAP57	mm-hs	mouse	Cfap57	4:118474467-118474506	4:118472221-118477445	4:118471904-118472220	4:118477446-118477607	human	CFAP57	1:43174501-43175020	1:43172911-43177120		0	0
OI_mmhs_074	MAGI2	mm-hs	mouse	Magi2	5:19483288-19487217	5:19435520-19883650	5:19432395-19435519	5:19883651-19883767	human	MAGI2	7:78330644-78337825	7:78285807-78343777	0	0	0
OI_mmhs_075	PLB1	mm-hs	mouse	Plb1	5:32515589-32515771	5:32512757-32519870	5:32512661-32512756	5:32519871-32519945	human	PLB1	2:28533002-28534297	2:28532195-28538285	13	1	1
OI_mmhs_076	ARHGAP24	mm-hs	mouse	Arhgap24	5:102829225-102829434	5:102815699-102872838	5:102811949-102815698	5:102872839-102873099	human	ARHGAP24	4:85731365-85731888	4:85723733-85778705	1	253	1
OI_mmhs_077	TECRL	mm-hs	mouse	Tecrl	5:83478222-83478817	5:83461176-83486095	5:83461131-83461175	5:83486096-83486147	human	TECRL	4:64287603-64288479	4:64281560-64289709		1	1
OI_mmhs_078	CREB5	mm-hs	mouse	Creb5	6:53273521-53274294	6:53267801-53274732	6:53267408-53267800	6:53274733-53274841	human	CREB5	7:28414302-28415091	7:28412918-28435614	1	0	34
OI_mmhs_079	PRICKLE2	mm-hs	mouse	Prickle2	6:92389460-92389568	6:92388614-92393716	6:92387738-92388613	6:92393717-92393903	human	PRICKLE2	3:64152118-64152400	3:64147703-64153181	1	1	1
OI_mmhs_080	SRGAP3	mm-hs	mouse	Srgap3	6:112893969-112894036	6:112806593-112923390	6:112806400-112806592	6:112923391-112924227	human	SRGAP3	3:9194256-9194339	3:9124918-9216624	1	1	1
OI_mmhs_081	MICAL2	mm-hs	mouse	Mical2	7:111876366-111877174	7:111870777-111902794	7:111870437-111870776	7:111902795-111903002	human	MICAL2	11:12173575-12174108	11:12162421-12195944		1	1
OI_mmhs_082	CAPN5	mm-hs	mouse	Capn5	7:97797813-97797958	7:97794964-97801018	7:97794723-97794963	7:97801019-97801150	human	CAPN5	11:77104974-77105206	11:77093814-77112588		0	0
OI_mmhs_083	ATE1	mm-hs	mouse	Ate1	7:130048994-130049085	7:130020521-130065860	7:130020178-130020520	7:130065861-130065960	human	ATE1	10:121751248-121751779	10:121743877-121763475		1	1
OI_mmhs_084	PRMT9	mm-hs	mouse	Prmt9	8:78278603-78279184	8:78276366-78282293	8:78276026-78276365	8:78282294-78282442	human	PRMT9	4:147683133-147683520	4:147680472-147683798		0	0
OI_mmhs_085	NLRC5	mm-hs	mouse	Nlrc5	8:95200889-95201153	8:95200673-95201259	8:95200613-95200672	8:95201260-95201328	human	NLRC5	16:57022613-57022776	16:57022316-57023784		1	1
OI_mmhs_086	SLC35F3	mm-hs	mouse	Slc35f3	8:126866959-126867029	8:126866483-127025296	8:126866121-126866482	8:127025297-127025600	human	SLC35F3	1:233905988-233906658	1:233905759-234214270	1	1	1
OI_mmhs_087	DLC1	mm-hs	mouse	Dlc1	8:37400144-37401000	8:37325230-37402737	8:37324865-37325229	8:37402738-37405912	human	DLC1	8:13485905-13487244	8:13401620-13498858		51	1
OI_mmhs_088	DDX19B	mm-hs	mouse	Ddx19b	8:111752530-111752574	8:111750647-111754229	8:111750598-111750646	8:111754230-111754396	human	DDX19B	16:70306197-70306425	16:70299355-70312608		0	0
OI_mmhs_089	FILIP1	mm-hs	mouse	Filip1	9:79800493-79800620	9:79767536-79805476	9:79767362-79767535	9:79805477-79805758	human	FILIP1	6:75401945-75402054	6:75363004-75414696	1	1	1
OI_mmhs_090	GUCY1A2	mm-hs	mouse	Gucy1a2	9:3608241-3608408	9:3582892-3634438	9:3579659-3582891	9:3634439-3635157	human	GUCY1A2	11:106770918-106771744	11:106746644-106776438	1	0	0
OI_mmhs_091	PDGFD	mm-hs	mouse	Pdgfd	9:6228057-6228135	9:6168919-6288471	9:6168584-6168918	9:6288472-6288676	human	PDGFD	11:103937279-103937364	11:103927127-103943451	0	0	0
OI_mmhs_092	ETS1	mm-hs	mouse	Ets1	9:32580751-32580945	9:32576016-32607317	9:32575871-32576015	9:32607318-32607761	human	ETS1	11:128524603-128525094	11:128522311-128536411	0	0	0
OI_mmhs_093	HMGCLL1	mm-hs	mouse	Hmgcll1	9:75992938-75992964	9:75991774-76037593	9:75991585-75991773	9:76037594-76037719	human	HMGCLL1	6:55459387-55470393	6:55439729-55495418		0	0
OI_mmhs_094	HDX	mm-hs	mouse	Hdx	X:110505040-110505078	X:110502738-110510314	X:110502658-110502737	X:110510315-110510522	human	HDX	X:84352501-84353025	X:84344458-84361465		1	1
OI_mmhs_095	GRIA3	mm-hs	mouse	Gria3	X:40508987-40509059	X:40491837-40567436	X:40491617-40491836	X:40567437-40567676	human	GRIA3	X:123199495-123200206	X:123185991-123202635	1	1	1
OI_mmhs_096	APOO	mm-hs	mouse	Apoo	X:93445926-93446364	X:93441809-93456065	X:93441728-93441808	X:93456066-93456131	human	APOO	X:23851054-23851500	X:23842222-23856301		0	0
OI_mmhs_097	IL1RAPL2	mm-hs	mouse	Il1rapl2	X:136622482-136622552	X:136552551-137075277	X:136552450-136552550	X:137075278-137075551	human	IL1RAPL2	X:104868489-104868623	X:104658996-105195474		1	1
This datasheet lists every CLE found to occupy an orthologous intron across a species pair, defined by flanking-exon liftOver containment. For each shared-gene CLE, the two exons flanking its host intron were projected into the partner species genome using UCSC liftOver chains (direct pairwise: danRer11↔mm39, danRer11↔hg38, mm39↔hg38), and a CLE was called positionally conserved if the partner sp…
