## Supplementary Datasheet 8 for "Physiological Cryptic Last Exon Splicing Generates Regulated and Functional Transcript Isoforms Across Vertebrates"

### Sheet: SuppTable_SFPQ_CLE_wt24hpf_dete
gene	chr	start	end	strand	RTPCR_call	C1	C2	C3	RNAseq_junction_reads_total	rna_detected	detected_by
syngr1a	3	21254218	21254669	-	Yes	513	521	513	1547	yes	both
scn12ab	24	40538783	40539159	+	Yes	302	219	269	790	yes	both
plxna3	8	9365202	9365676	-	Yes	125	113	111	349	yes	both
rufy2	13	22886907	22888643	-	Yes	83	79	58	220	yes	both
mybpc3	7	31895290	31895454	+	Yes	58	67	78	203	yes	both
si_ch211-255f4.12	22	1610917	1611014	+	Yes	40	32	43	115	yes	both
gdf11	11	15629303	15629624	+	Yes	40	42	19	101	yes	both
ptch1	8	29970359	29970858	+	No	26	25	47	98	yes	RNA-seq only
casz1	23	29053926	29053970	-	Yes	29	15	47	91	yes	both
spred1	17	52651120	52651147	-	Yes	40	49	0	89	yes	both
ubxn6	22	22263119	22263542	+	Yes	26	32	31	89	yes	both
si_ch211-84g22.1	3	23964997	23965349	+	Yes	24	22	28	74	yes	both
cpped1	12	19887622	19888746	+	Yes	23	30	18	71	yes	both
galnt1	16	26891681	26891775	+	Yes	10	19	31	60	yes	both
alcama	10	28812573	28812727	-	Yes	2	35	21	58	yes	both
wu_fc34e06	1	40697385	40697439	+	No	22	11	23	56	yes	RNA-seq only
poc1b	25	18420083	18420443	-	Yes	20	20	9	49	yes	both
auh	10	5443171	5443640	+	Yes	20	14	11	45	yes	both
pcxb	7	60726077	60726234	-	Yes	41	0	0	41	yes	both
cttnbp2	18	20802784	20803049	-	No	5	8	11	24	yes	RNA-seq only
col16a1	19	38604254	38604597	-	Yes	6	8	10	24	yes	both
amph	2	31899980	31900013	-	No	9	0	15	24	yes	RNA-seq only
plxna2	23	32935464	32938119	-	Yes	7	11	6	24	yes	both
si_dkey-22o12.2	1	30356590	30356964	-	No	6	12	5	23	yes	RNA-seq only
bcas3	15	26965184	26965381	+	Yes	9	1	13	23	yes	both
ccdc88c	17	38618785	38619365	+	Yes	6	7	8	21	yes	both
tmem2	5	25798950	25799095	+	Yes	11	3	7	21	yes	both
paqr6	16	45740116	45740182	+	Yes	7	7	5	19	yes	both
XXYLT1	11	34456424	34456595	-	Yes	4	0	14	18	yes	both
epha4b	2	40353419	40353554	+	Yes	6	6	6	18	yes	both
cfdp1	18	22427925	22428470	+	Yes	6	7	3	16	yes	both
cers5	22	5789803	5790233	-	No	0	5	11	16	yes	RNA-seq only
si_ch211-53f16.1	8	51874868	51874922	-	Yes	0	8	7	15	yes	both
ttc27	17	22835808	22836089	+	Yes	3	1	9	13	yes	both
PEPD	18	1346455	1346728	-	Yes	9	2	1	12	yes	both
enox2	14	23198588	23199481	+	No	4	2	4	10	yes	RNA-seq only
cntfr	10	13771743	13772556	-	Yes	6	1	2	9	yes	both
kmt2cb	2	12852186	12852386	+	Yes	3	5	0	8	yes	both
fhod3b	16	18866419	18867709	-	Yes	3	2	2	7	yes	both
tmem8a	1	9936425	9936632	-	No	1	5	0	6	yes	RNA-seq only
zmiz1a	13	30321832	30322702	+	No	6	0	0	6	yes	RNA-seq only
snx29	12	19458326	19458929	+	No	0	2	3	5	yes	RNA-seq only
kif26ab	17	45917264	45917450	+	No	4	1	0	5	yes	RNA-seq only
hipk3a	25	15294132	15295288	+	Yes	0	1	4	5	yes	both
srgap1a	18	12975604	12975916	-	Yes	0	4	0	4	yes	both
NA_chr18	18	25635493	25635685	-	Yes	0	0	4	4	yes	both
prkag2b	2	13076089	13076285	+	Yes	3	1	0	4	yes	both
pcxa	21	26843576	26844186	+	No	0	1	3	4	yes	RNA-seq only
znf385a	23	28281245	28281598	-	Yes	3	1	0	4	yes	both
zbtb16b	15	18292588	18292727	-	Yes	2	0	1	3	yes	both
tnks	21	19953207	19955579	+	Yes	0	0	3	3	yes	both
exoc4	4	15659101	15659304	+	No	0	3	0	3	yes	RNA-seq only
ntn1a	6	19915190	19915978	-	No	0	3	0	3	yes	RNA-seq only
nrp2b	9	14464530	14464844	-	No	0	3	0	3	yes	RNA-seq only
sh3rf1	20	23756863	23757449	+	Yes	0	0	2	2	yes	both
bach2b	20	24099616	24099687	-	No	2	0	0	2	yes	RNA-seq only
lrrc8aa	21	4276965	4277118	+	Yes	1	1	0	2	yes	both
ncor2	8	43551437	43551689	-	No	2	0	0	2	yes	RNA-seq only
sema5ba	9	37747587	37748277	-	Yes	2	0	0	2	yes	both
itga9	13	47984244	47984587	-	No	0	1	0	1	yes	RNA-seq only
tcf12	7	52627898	52628127	-	Yes	1	0	0	1	yes	both
pcxb	7	60747932	60748301	-	No	1	0	0	1	yes	RNA-seq only
sbf2	7	66907900	66908461	+	No	0	1	0	1	yes	RNA-seq only
rnf38	1	18873367	18873467	+	No	0	0	0	0	no	neither
UNC13B	10	16929107	16929206	+	Yes	0	0	0	0	no	RT-PCR only
nbeaa	10	34464472	34464808	+	Yes	0	0	0	0	no	RT-PCR only
fbln2	11	27278494	27280060	+	No	0	0	0	0	no	neither
cyth1b	12	34168848	34168956	+	No	0	0	0	0	no	neither
ttyh2	12	38607672	38607944	+	No	0	0	0	0	no	neither
itga3b	12	5653621	5653708	-	Yes	0	0	0	0	no	RT-PCR only
ARID5B	12	8238255	8238659	+	No	0	0	0	0	no	neither
b3gat2	13	27973692	27973709	+	No	0	0	0	0	no	neither
unc5b	13	29143109	29143168	+	No	0	0	0	0	no	neither
zcchc24	13	30632407	30632639	-	Yes	0	0	0	0	no	RT-PCR only
numbl	15	14549057	14549121	-	No	0	0	0	0	no	neither
zbtb16b	15	18295085	18295837	-	No	0	0	0	0	no	neither
gab2	15	9512665	9513251	-	No	0	0	0	0	no	neither
galnt1	16	26997763	26997927	+	No	0	0	0	0	no	neither
ehbp1	17	24150605	24150686	+	No	0	0	0	0	no	neither
wdpcp	17	24424970	24425036	+	No	0	0	0	0	no	neither
bre	17	41123190	41123249	+	No	0	0	0	0	no	neither
supt3h	17	5232873	5232897	-	No	0	0	0	0	no	neither
gnao1a	18	22845410	22845554	+	No	0	0	0	0	no	neither
tshz1	19	21381621	21381966	+	Yes	0	0	0	0	no	RT-PCR only
rims3	19	25218448	25218609	-	Yes	0	0	0	0	no	RT-PCR only
TRAPPC9	19	4258226	4258330	+	No	0	0	0	0	no	neither
krit1	19	46005573	46005639	-	Yes	0	0	0	0	no	RT-PCR only
fndc3ba	2	25394693	25394747	+	No	0	0	0	0	no	neither
fndc3ba	2	25399314	25399640	+	Yes	0	0	0	0	no	RT-PCR only
bach2b	20	24060504	24060555	-	No	0	0	0	0	no	neither
zbtb16a	21	23204485	23205066	-	Yes	0	0	0	0	no	RT-PCR only
ncam1a	21	23642993	23643151	-	No	0	0	0	0	no	neither
ptprsa	22	3669293	3669884	-	Yes	0	0	0	0	no	RT-PCR only
acap1	23	37002079	37002444	-	Yes	0	0	0	0	no	RT-PCR only
bmp7b	23	6518088	6518142	-	Yes	0	0	0	0	no	RT-PCR only
tmem108	24	9746778	9746896	+	No	0	0	0	0	no	neither
si_ch211-239b20.2	25	9650419	9650587	-	Yes	0	0	0	0	no	RT-PCR only
hs3st3b1a	3	48848576	48848618	+	No	0	0	0	0	no	neither
rhbdf1a	3	54966283	54966801	-	No	0	0	0	0	no	neither
BAHCC1	3	57058332	57058798	+	Yes	0	0	0	0	no	RT-PCR only
exoc4	4	15703368	15703394	+	No	0	0	0	0	no	neither
exoc4	4	15725329	15725373	+	No	0	0	0	0	no	neither
fam172a	5	49994707	49994918	-	No	0	0	0	0	no	neither
lrp8	6	34573311	34573534	+	Yes	0	0	0	0	no	RT-PCR only
tex264a	6	42205041	42205075	-	No	0	0	0	0	no	neither
NAV2	7	16843222	16843306	+	Yes	0	0	0	0	no	RT-PCR only
plekha7b	7	27146978	27147044	+	No	0	0	0	0	no	neither
col4a6	7	50924819	50924851	-	No	0	0	0	0	no	neither
neo1a	7	53892481	53892656	+	Yes	0	0	0	0	no	RT-PCR only
med27	8	11981520	11981693	-	No	0	0	0	0	no	neither
epha3	9	16464798	16465617	+	Yes	0	0	0	0	no	RT-PCR only
itgb5	9	22707694	22708946	+	Yes	0	0	0	0	no	RT-PCR only
col18a1	9	41832151	41832359	+	Yes	0	0	0	0	no	RT-PCR only
Detection of the 113 SFPQ-sensitive cryptic last exons (CLEs) in wild-type zebrafish. For each CLE, the table gives the host gene, danRer11 coordinates and strand, the RT-PCR call across 1-5 dpf wild-type samples (RTPCR_call), the number of reads spanning the CLE splice junction in each of three wild-type 24 hpf RNA-seq replicates (C1-C3) and their total, whether the CLE was detected by RNA-seq (…
