## Supplementary Datasheet 11 for "Physiological Cryptic Last Exon Splicing Generates Regulated and Functional Transcript Isoforms Across Vertebrates"

### Sheet: Flow-through_only_thresh0.2
seqnames	start	end	width	strand	gene_id	type	gene_name	transcript_id	Flow through (TpM)	TRAP (TpM)
chr9	11651727	11652306	580	-	ENSDARG00000006314	AS	itgav	MSTRG.64366.7	1.18467	0.1965
chr6	49954341	49954797	457	+	ENSDARG00000005191	AS	ahcy	MSTRG.57368.7	0.2	0.156
chr19	35841478	35842471	994	+	ENSDARG00000053906	AS	angpt2b	MSTRG.26197.2	0.287	0.1325
chr24	22076283	22076631	349	-	ENSDARG00000000069	AS	dap	MSTRG.40265.13	1.12333	0.081
chr4	15948460	15949244	785	+	ENSDARG00000093135	AS	col7a1l	MSTRG.47463.8	12.2153	0
chr22	4811354	4811857	504	-	ENSDARG00000112301	AS		MSTRG.35394.8	7.38833	0
chr3	62253664	62255031	1368	+	ENSDARG00000116271	AS		MSTRG.46506.23	3.2025	0
chr2	32545792	32546107	316	-	ENSDARG00000038786	AS	smarcd3a	MSTRG.28565.9	2.558	0
chr22	2776538	2776620	83	+	ENSDARG00000101885	AS	si:dkey-20i20.11	MSTRG.35275.4	1.64967	0
chr2	44193093	44193540	448	-	ENSDARG00000038608	AS	sdhc	MSTRG.29107.6	1.21133	0
chr23	16902442	16902624	183	+	ENSDARG00000092166	AS	fbxo44.8	MSTRG.37947.7	1.5255	0
chr7	12853063	12853175	113	-	ENSDARG00000013360	AS	sh3gl3a	MSTRG.58542.7	0.962333	0
chr12	20758489	20758848	360	+	ENSDARG00000043818	AS	caskin2	MSTRG.8504.10	1.3335	0
chr7	866472	866792	321	-	ENSDARG00000105657	AS	si:cabz01080528.1	MSTRG.57933.2	0.861	0
chr21	19589348	19589836	489	+	ENSDARG00000039974	AS	rai14	MSTRG.33552.5	1.2885	0
chr17	43048211	43048446	236	-	ENSDARG00000053517	AS	eml5	MSTRG.21530.7	0.829667	0
chr15	11745169	11745685	517	+	ENSDARG00000102902	AS	strn4	MSTRG.15106.5	1.2115	0
chr17	41352374	41353208	835	+	ENSDARG00000078479	AS	mocs1	MSTRG.21456.2	0.719667	0
chr9	32812774	32812823	50	-	ENSDARG00000024789	AS	mxc	MSTRG.65221.3	0.9675	0
chr14	52535040	52535628	589	-	ENSDARG00000100093	AS	ppp2r2ba	MSTRG.14470.3	0.641667	0
chr5	66252410	66252510	101	+	ENSDARG00000073892	AS	secisbp2	MSTRG.54694.3	0.631667	0
chr16	36056723	36056874	152	-	ENSDARG00000098135	AS	stk40	MSTRG.18613.8	0.627667	0
chr11	17731416	17732131	716	-	ENSDARG00000022853	AS	eogt	MSTRG.6134.3	0.619333	0
chr18	20066371	20066660	290	+	ENSDARG00000069250	AS	uacaa	MSTRG.23114.3	0.9215	0
chr6	29230942	29231145	204	-	ENSDARG00000056193	AS	nme7	MSTRG.56457.5	0.837	0
chr8	9365178	9365676	499	-	ENSDARG00000007172	AS	plxna3	MSTRG.61744.2	0.549	0
chr10	34891970	34892140	171	-	ENSDARG00000068782	AS	sparta	MSTRG.4592.9	0.544333	0
chr1	40375665	40375903	239	-	ENSDARG00000079552	AS	maml3	MSTRG.1818.6	0.807	0
chr5	13774592	13775392	801	-	ENSDARG00000035625	AS	snrnp27	MSTRG.52349.3	0.734	0
chr18	31412521	31412862	342	+	ENSDARG00000068208	AS	def8	MSTRG.23561.3	0.7325	0
chr6	18119544	18120153	610	-	ENSDARG00000101792	AS	SEC14L1	MSTRG.56012.10	0.726	0
chr3	721479	721767	289	+	ENSDARG00000111013	AS		MSTRG.43222.3	0.481333	0
chr16	33647628	33648119	492	-	ENSDARG00000039958	AS	utp11	MSTRG.18502.6	0.696	0
chr13	4916402	4916829	428	+	ENSDARG00000063358	AS	micu1	MSTRG.10087.4	0.457667	0
chr15	11728432	11728798	367	+	ENSDARG00000102902	AS	strn4	MSTRG.15106.2	0.678	0
chr25	246064	246389	326	+	ENSDARG00000073905	AS	vwa5a	MSTRG.41284.5	0.6775	0
chr19	12666101	12666370	270	+	ENSDARG00000070553	AS	rnmt	MSTRG.25150.4	0.441	0
chr1	2392316	2392544	229	+	ENSDARG00000074381	AS	farp1	MSTRG.193.5	0.424667	0
chr2	30494425	30494599	175	+	ENSDARG00000076066	AS	marchf6	MSTRG.28447.2	0.6315	0
chr15	19920293	19920523	231	+	ENSDARG00000074073	AS	map6b	MSTRG.15476.4	0.628	0
chr3	19865782	19866784	1003	-	ENSDARG00000070735	AS	rnd2	MSTRG.44319.9	0.624	0
chr18	22228994	22229223	230	+	ENSDARG00000062178	AS	ripor1	MSTRG.23209.2	0.414	0
chr9	24020181	24020303	123	+	ENSDARG00000062481	AS	mlphb	MSTRG.64853.7	0.412	0
chr4	41760300	41760708	409	-	ENSDARG00000098071	AS	znf1049	MSTRG.48933.11	0.5885	0
chr16	26617421	26617684	264	+	ENSDARG00000061398	AS	epb41l4b	MSTRG.18140.2	0.5785	0
chr8	43941919	43942183	265	-	ENSDARG00000001154	AS	rimbp2b	MSTRG.63271.11	0.382	0
chr10	2510987	2511188	202	-	ENSDARG00000010023	AS		MSTRG.3134.10	0.566	0
chr19	11401944	11402193	250	-	ENSDARG00000087647	AS	septin7a	MSTRG.25090.8	0.5575	0
chr23	2694610	2694696	87	+	ENSDARG00000115805	AS	GGT7	MSTRG.37322.8	0.5575	0
chr17	12409989	12410436	448	+	ENSDARG00000029874	AS	khk	MSTRG.20254.4	0.5555	0
chr14	7907567	7907872	306	+	ENSDARG00000073845	AS	zgc:110843	MSTRG.12668.3	0.358333	0
chr15	30812920	30813277	358	-	ENSDARG00000032614	AS	msi2b	MSTRG.15972.25	0.5335	0
chr21	5228458	5229161	704	+	ENSDARG00000036584	AS	st8sia5	MSTRG.32986.2	0.532	0
chr11	27825434	27825988	555	-	ENSDARG00000044820	AS	cstf1	MSTRG.6566.8	0.523	0
chr2	12882573	12882691	119	+	ENSDARG00000075560	AS	kmt2cb	MSTRG.27544.5	0.339	0
chr23	26738468	26738732	265	+	ENSDARG00000037267	AS	zgc:158263	MSTRG.38429.3	0.338	0
chr9	54225015	54225142	128	-	ENSDARG00000090988	AS	lars1a	MSTRG.66054.4	0.505	0
chr13	28205593	28205934	342	-	ENSDARG00000031302	AS	smap1	MSTRG.11095.10	0.4745	0
chr17	26496222	26496375	154	-	ENSDARG00000087749	AS	ccser2a	MSTRG.20869.7	0.47	0
chr1	53146301	53146582	282	+	ENSDARG00000075201	AS	inpp4b	MSTRG.2417.10	0.463	0
chr8	6907430	6907509	80	-	ENSDARG00000007125	AS	asb6	MSTRG.61641.10	0.463	0
chr21	41801839	41802171	333	-	ENSDARG00000030665	AS		MSTRG.34661.7	0.295333	0
chr22	26455470	26455895	426	+	ENSDARG00000034211	AS	capn2l	MSTRG.36571.1	0.295	0
chr16	36054816	36054967	152	-	ENSDARG00000098135	AS	stk40	MSTRG.18613.7	0.4405	0
chr11	10715348	10716687	1340	-	ENSDARG00000063133	AS	slc4a10a	MSTRG.5756.8	0.4375	0
chr25	18420084	18420443	360	-	ENSDARG00000021110	AS	poc1b	MSTRG.42215.2	0.437	0
chr5	41148980	41149999	1020	+	ENSDARG00000007720	AS	sub1b	MSTRG.53649.4	0.4295	0
chr22	16202577	16203957	1381	-	ENSDARG00000057016	AS	cdc14ab	MSTRG.36058.6	0.416	0
chr11	30712184	30713702	1519	+	ENSDARG00000056019	AS	ttbk1a	MSTRG.6673.2	0.269667	0
chr5	69566094	69566245	152	-	ENSDARG00000028082	AS	mapkapk5	MSTRG.54871.7	0.3755	0
chr23	1667317	1668031	715	+	ENSDARG00000008142	AS	stxbp3	MSTRG.37273.2	0.371	0
chr25	29123667	29123893	227	-	ENSDARG00000070473	AS	parp6b	MSTRG.42681.6	0.244	0
chr19	18762790	18763576	787	+	ENSDARG00000103340	AS	clic1	MSTRG.25430.3	0.3635	0
chr8	15937457	15938320	864	-	ENSDARG00000068050	AS	agbl4	MSTRG.61965.5	0.359	0
chr15	1520993	1521357	365	-	ENSDARG00000038879	AS	ift80	MSTRG.14636.6	0.358	0
chr7	27080768	27080939	172	+	ENSDARG00000062220	AS	plekha7b	MSTRG.59266.2	0.3545	0
chr11	3435580	3436019	440	-	ENSDARG00000099240	AS	acap3b	MSTRG.5459.6	0.3535	0
chr3	36277130	36277437	308	+	ENSDARG00000090369	AS	zgc:86896	MSTRG.45300.1	0.34	0
chr9	31025396	31025564	169	+	ENSDARG00000069440	AS	dachd	MSTRG.65138.6	0.3395	0
chr15	25259003	25260307	1305	-	ENSDARG00000055838	AS	mettl16	MSTRG.15744.7	0.224333	0
chr4	21985907	21986057	151	-	ENSDARG00000013000	AS	ppfia2	MSTRG.47756.6	0.333	0
chr1	16631167	16631404	238	+	ENSDARG00000062198	AS	pcm1	MSTRG.851.4	0.3315	0
chr2	12852186	12852409	224	+	ENSDARG00000075560	AS	kmt2cb	MSTRG.27544.6	0.3265	0
chr6	6521756	6521906	151	+	ENSDARG00000063153	AS	bcl11ab	MSTRG.55425.1	0.3265	0
chr9	55021753	55022204	452	+	ENSDARG00000026024	AS	mospd2	MSTRG.66087.2	0.3255	0
chr10	7682397	7682839	443	-	ENSDARG00000020948	AS	gmcl1	MSTRG.3381.4	0.216667	0
chr16	39224423	39226125	1703	+	ENSDARG00000010981	AS	zdhhc3a	MSTRG.18765.2	0.216667	0
chr19	18820001	18820424	424	+	ENSDARG00000098782	AS	cratb	MSTRG.25437.6	0.316	0
chr16	54519524	54519625	102	+	ENSDARG00000104874	AS	fzd6	MSTRG.19538.2	0.206	0
chr6	49949025	49949376	352	+	ENSDARG00000005191	AS	ahcy	MSTRG.57368.6	0.204333	0
chr16	44682213	44682315	103	+	ENSDARG00000010738	AS	zgc:101716	MSTRG.19005.4	0.3025	0
chr8	44719746	44721562	1817	+	ENSDARG00000074742	AS	elmod3	MSTRG.63305.2	0.200667	0
chr17	42821860	42822406	547	-	ENSDARG00000008239	AS	mocs3	MSTRG.21510.4	0.285	0
chr16	43097880	43098072	193	+	ENSDARG00000009961	AS	rundc3b	MSTRG.18954.4	0.282	0
chr14	8606920	8607013	94	+	ENSDARG00000025033	AS	stx5a	MSTRG.12695.6	0.279	0
chr7	38369565	38370022	458	+	ENSDARG00000014577	AS	rhpn2	MSTRG.59739.2	0.272	0
chr20	35925227	35925380	154	+	ENSDARG00000015224	AS	cd2ap	MSTRG.31660.3	0.2665	0
chr12	35822144	35822826	683	-	ENSDARG00000112644	AS		MSTRG.9145.5	0.2635	0
chr25	21882471	21883002	532	-	ENSDARG00000062195	AS	fbxo31	MSTRG.42390.5	0.2545	0
chr17	7602601	7602638	38	+	ENSDARG00000087784	AS	si:dkeyp-110a12.4	MSTRG.20069.1	0.2505	0
chr18	9432991	9433160	170	+	ENSDARG00000042210	AS	sema3ab	MSTRG.22688.6	0.244	0
chr5	434459	434659	201	+	ENSDARG00000059020	AS	thap1	MSTRG.51675.3	0.236	0
chr3	55312523	55312678	156	-	ENSDARG00000035706	AS	dock6	MSTRG.46133.6	0.232	0
chr19	42483652	42483889	238	+	ENSDARG00000054690	AS	si:dkey-166k12.1	MSTRG.26486.3	0.2285	0
chr1	547807	548285	479	+	ENSDARG00000041570	AS	mrpl39	MSTRG.105.6	0.2095	0
chr24	35915636	35915808	173	+	ENSDARG00000061770	AS	abcd4	MSTRG.40842.3	0.2045	0
chr8	16344134	16344336	203	-	ENSDARG00000022418	AS	faf1	MSTRG.61989.5	0.201	0

### Sheet: TRAP_only_thresh0.2
seqnames	start	end	width	strand	gene_id	type	gene_name	transcript_id	Flow through (TpM)	TRAP (TpM)
chr23	45224951	45226001	1051	+	ENSDARG00000077405	AS	psip1b	MSTRG.39311.8	0	16.214
chr9	31501570	31501785	216	-	ENSDARG00000020447	AS	tmtc4	MSTRG.65161.6	0	4.8865
chr3	62253664	62255031	1368	+	ENSDARG00000116271	AS		MSTRG.46506.4	0	4.32733
chr17	38302583	38302730	148	+	ENSDARG00000019364	AS	mbip	MSTRG.21368.4	0	3.2255
chr16	40150559	40150667	109	+	ENSDARG00000092136	AS	cenpw	MSTRG.18795.4	0	1.888
chr20	51863866	51864218	353	+	ENSDARG00000052471	AS	taf1a	MSTRG.32359.7	0	1.65967
chr5	69641831	69641894	64	-	ENSDARG00000091402	AS	eif2b1	MSTRG.54879.5	0	1.6225
chr10	37675122	37675502	381	+	ENSDARG00000033901	AS	msi2a	MSTRG.4769.1	0	1.5515
chr20	40161157	40161316	160	+	ENSDARG00000041779	AS	trdn	MSTRG.31843.14	0	1.4775
chr16	24606591	24607528	938	-	ENSDARG00000097057	AS	fxyd6l	MSTRG.18018.18	0	1.36
chr4	17549709	17552625	2917	+	ENSDARG00000002174	AS	itfg2	MSTRG.47560.1	0.0155	1.30367
chr3	47198124	47198568	445	+	ENSDARG00000069937	AS	dnm2a	MSTRG.45785.10	0	1.2945
chr3	60622801	60623314	514	+	ENSDARG00000102828	AS	mfsd11	MSTRG.46400.1	0	1.1455
chr24	12672686	12674281	1596	-	ENSDARG00000005220	AS	pdcd6	MSTRG.39894.4	0.125333	1.122
chr20	36875779	36876313	535	-	ENSDARG00000020594	AS	txlnba	MSTRG.31701.10	0	1.097
chr3	26304453	26305444	992	+	ENSDARG00000099996	AS	rhot1a	MSTRG.44699.2	0	0.961
chr15	26769631	26770613	983	-	ENSDARG00000055255	AS	pitpnm3	MSTRG.15803.6	0	0.8815
chr14	20163238	20164159	922	+	ENSDARG00000037433	AS	fmr1	MSTRG.13174.1	0.0805	0.849
chr18	17414597	17414701	105	-	ENSDARG00000041569	AS	ces2a	MSTRG.22996.9	0	0.8415
chr7	866472	866792	321	-	ENSDARG00000105657	AS	si:cabz01080528.1	MSTRG.57933.3	0	0.805
chr6	39687632	39687768	137	-	ENSDARG00000075354	AS	espl1	MSTRG.56880.3	0	0.7985
chr12	20406349	20406419	71	-	ENSDARG00000045140	AS	lcmt1	MSTRG.8486.6	0	0.76
chr3	34767997	34768064	68	-	ENSDARG00000007654	AS	nsfa	MSTRG.45233.5	0.0235	0.745
chr12	49160654	49161479	826	-	ENSDARG00000076780	AS	acadsb	MSTRG.9747.8	0	0.634
chr14	7022882	7023326	445	-	ENSDARG00000078685	AS	rufy1	MSTRG.12624.7	0	0.632667
chr10	11472677	11472829	153	+	ENSDARG00000043727	AS	cwc27	MSTRG.3587.2	0	0.6255
chr25	16779540	16779778	239	-	ENSDARG00000070723	AS	ndufa9a	MSTRG.42137.11	0	0.605333
chr22	16360149	16360778	630	-	ENSDARG00000102308	AS	ttc39c	MSTRG.36064.3	0	0.5875
chr2	21369925	21370370	446	+	ENSDARG00000062116	AS	ctdsplb	MSTRG.27937.2	0	0.5825
chr6	60115488	60115597	110	+	ENSDARG00000009505	AS	prelid3b	MSTRG.57881.5	0	0.5795
chr15	24006943	24007213	271	+	ENSDARG00000097097	AS		MSTRG.15667.7	0	0.575
chr5	33278799	33279435	637	-	ENSDARG00000035427	AS	surf6	MSTRG.53304.19	0.0643333	0.562667
chr12	9855180	9856752	1573	+	ENSDARG00000079252	AS	fam117ab	MSTRG.8008.2	0.114	0.5485
chr14	21061990	21062560	571	-	ENSDARG00000104028	AS	si:dkey-74k8.3	MSTRG.13225.7	0.0733333	0.5365
chr17	38618785	38619334	550	+	ENSDARG00000053713	AS	ccdc88c	MSTRG.21377.2	0	0.511
chr10	10447140	10447216	77	+	ENSDARG00000058102	AS	sardh	MSTRG.3527.5	0	0.494
chr2	1891153	1891267	115	+	ENSDARG00000075899	AS	ADGRL2	MSTRG.27010.5	0	0.488
chr1	211826	211951	126	-	ENSDARG00000041592	AS	dcun1d2b	MSTRG.60.4	0.1525	0.480333
chr11	16058783	16062094	3312	+	ENSDARG00000077082	AS	agtrap	MSTRG.6074.1	0.0595	0.451667
chr22	22208948	22209750	803	-	ENSDARG00000071424	AS	ap3d1	MSTRG.36359.7	0	0.447
chr5	1957479	1957586	108	-	ENSDARG00000051783	AS	rplp0	MSTRG.51772.17	0.1735	0.424333
chr16	19046092	19046468	377	+	ENSDARG00000074307	AS	rapgef5b	MSTRG.17770.1	0	0.4115
chr14	30674619	30674773	155	-	ENSDARG00000094324	AS	efemp2a	MSTRG.13636.3	0	0.408
chr7	71769822	71769948	127	+	ENSDARG00000099766	AS	myl12.1	MSTRG.61047.3	0.022	0.4075
chr21	22592837	22593016	180	-	ENSDARG00000069767	AS	nectin1a	MSTRG.33730.5	0	0.377
chr24	13093929	13094170	242	+	ENSDARG00000026801	AS	stau2	MSTRG.39914.8	0	0.3485
chr8	48834748	48835804	1057	-	ENSDARG00000009557	AS	wrap73	MSTRG.63465.3	0	0.3185
chr7	60119665	60128296	8632	+	ENSDARG00000030307	AS	hspa12b	MSTRG.60604.1	0.145667	0.307333
chr14	41907016	41907812	797	+	ENSDARG00000071384	AS	slc7a11	MSTRG.14046.1	0.1915	0.299
chr10	8258386	8258565	180	+	ENSDARG00000013457	AS	mtrex	MSTRG.3417.2	0	0.2915
chr13	31559366	31560506	1141	+	ENSDARG00000032155	AS	ppm1aa	MSTRG.11266.10	0	0.291
chr10	32410107	32412559	2453	-	ENSDARG00000023815	AS	uvrag	MSTRG.4483.5	0	0.2835
chr25	32361040	32361696	657	-	ENSDARG00000075725	AS	cep152	MSTRG.42810.8	0	0.26
chr21	30785471	30786332	862	-	ENSDARG00000014017	AS	rrm1	MSTRG.34186.4	0	0.2565
chr8	31925213	31925656	444	-	ENSDARG00000073720	AS	rnf180a	MSTRG.62772.2	0	0.247
chr14	48074894	48075362	469	-	ENSDARG00000038834	AS	etfdh	MSTRG.14285.4	0.122	0.235
chr12	19645880	19646478	599	+	ENSDARG00000077317	AS	snx29	MSTRG.8456.3	0.083	0.2345
chr5	19434489	19434923	435	+	ENSDARG00000061968	AS	myo1ha	MSTRG.52546.2	0.101	0.2185

### Sheet: Both_ge_thresh_Flow>TRAP
seqnames	start	end	width	strand	gene_id	type	gene_name	transcript_id	Flow through (TpM)	TRAP (TpM)
chr23	45224951	45226001	1051	+	ENSDARG00000077405	AS	psip1b	MSTRG.39311.1	16.7573	11.9323
chr4	77763926	77764559	634	+	ENSDARG00000104380	AS	si:dkey-238k10.2	MSTRG.51603.5	8.75	6.26067
chr3	21252536	21254669	2134	-	ENSDARG00000002564	AS	syngr1a	MSTRG.44395.2	6.12433	4.79233
chr13	22886687	22888643	1957	-	ENSDARG00000062019	AS	rufy2	MSTRG.10835.6	4.42167	4.26333
chr22	38487225	38490540	3316	-	ENSDARG00000086985	AS	klc4	MSTRG.37111.3	7.92933	3.906
chr8	38567883	38568124	242	+	ENSDARG00000060522	AS	rfk	MSTRG.63055.3	8.185	3.8515
chr1	59195220	59195546	327	-	ENSDARG00000042561	AS	lpar2b	MSTRG.2910.9	9.799	3.82167
chr8	4623863	4624317	455	-	ENSDARG00000017140	AS	zgc:63587	MSTRG.61527.2	6.67867	3.70233
chr6	1504494	1504830	337	-	ENSDARG00000045978	AS	chchd6b	MSTRG.55172.10	6.37333	3.691
chr6	2105748	2106302	555	+	ENSDARG00000074094	AS	tgm2b	MSTRG.55215.6	5.86133	2.97133
chr11	3948568	3949007	440	-	ENSDARG00000003877	AS	pbrm1	MSTRG.5487.7	8.45933	2.819
chr4	44834078	44835942	1865	+	ENSDARG00000113564	AS	znf1107	MSTRG.49225.3	2.7645	2.69633
chr23	4599928	4600419	492	+	ENSDARG00000073822	AS	IQSEC1	MSTRG.37419.4	2.73967	2.5805
chr1	53220199	53220391	193	+	ENSDARG00000075201	AS	inpp4b	MSTRG.2417.11	10.4823	2.396
chr5	31647999	31649551	1553	-	ENSDARG00000035470	AS	sh3glb2b	MSTRG.53202.10	3.11967	2.28233
chr23	17419671	17421336	1666	+	ENSDARG00000115264	AS		MSTRG.37969.1	4.24433	2.14033
chr3	62229194	62233237	4044	+	ENSDARG00000116271	AS		MSTRG.46506.19	2.59567	1.989
chr10	41078408	41085932	7525	-	ENSDARG00000077686	AS	aak1b	MSTRG.4905.4	1.86033	1.81967
chr21	27253926	27254942	1017	-	ENSDARG00000079905	AS	mark2a	MSTRG.34000.15	2.009	1.59833
chr22	268159	268259	101	-	ENSDARG00000102414	AS	myhz1.1l	MSTRG.34972.13	2.208	1.59367
chr20	28495746	28496318	573	+	ENSDARG00000025309	AS	dpf3	MSTRG.31294.7	2.708	1.4885
chr3	59467824	59469247	1424	-	ENSDARG00000074671	AS	nptx1l	MSTRG.46348.12	2.29733	1.4665
chr18	31173185	31173268	84	+	ENSDARG00000040861	AS	tcf25	MSTRG.23556.6	5.1055	1.3605
chr8	46758678	46760248	1571	-	ENSDARG00000018653	AS	acot7	MSTRG.63385.2	2.22467	1.35567
chr22	4811354	4811857	504	-	ENSDARG00000112301	AS		MSTRG.35394.10	4.01533	1.3445
chr14	39313934	39314149	216	+	ENSDARG00000076060	AS	diaph2	MSTRG.13989.4	3.38333	1.2665
chr22	2043519	2047111	3593	+	ENSDARG00000112145	AS		MSTRG.35182.3	1.425	1.26533
chr16	14795217	14795717	501	+	ENSDARG00000005762	AS	col14a1a	MSTRG.17583.3	1.283	1.25667
chr23	12447808	12448588	781	-	ENSDARG00000062770	AS	snx21	MSTRG.37761.2	1.407	1.1665
chr10	34819226	34820997	1772	-	ENSDARG00000018856	AS	dclk1a	MSTRG.4589.11	1.09233	1.034
chr6	135486	135861	376	-	ENSDARG00000074634	AS	keap1b	MSTRG.55100.12	1.2635	1.012
chr4	43905651	43905984	334	-	ENSDARG00000111465	AS		MSTRG.49161.6	0.989667	0.910667
chr13	40083296	40085038	1743	-	ENSDARG00000102517	AS	crtac1b	MSTRG.11612.2	0.816333	0.8105
chr6	8238339	8239016	678	-	ENSDARG00000071213	AS	rgl3a	MSTRG.55539.8	0.9705	0.8065
chr1	12143993	12144743	751	-	ENSDARG00000002634	AS	b4galt1	MSTRG.657.2	2.80033	0.794333
chr21	11173693	11174011	319	+	ENSDARG00000100709	AS	agxt2	MSTRG.33227.2	0.817333	0.7825
chr11	27189273	27189709	437	+	ENSDARG00000087573	AS	hdac11	MSTRG.6537.3	3.7045	0.6885
chr2	5714984	5715224	241	-	ENSDARG00000003382	AS	cwc25	MSTRG.27227.6	1.007	0.685
chr19	38603783	38604597	815	-	ENSDARG00000009194	AS	col16a1	MSTRG.26302.9	0.801333	0.659
chr14	27273623	27275426	1804	-	ENSDARG00000098652	AS	pcdh11	MSTRG.13510.7	2.25167	0.634667
chr19	20473136	20475208	2073	-	ENSDARG00000057649	AS	satb1a	MSTRG.25538.4	0.831	0.621333
chr4	74187404	74188372	969	+	ENSDARG00000103350	AS	trim24	MSTRG.51387.1	0.908667	0.62
chr15	42568629	42571184	2556	+	ENSDARG00000040628	AS	cldn8.2	MSTRG.16529.3	0.783	0.619333
chr18	36127074	36127969	896	-	ENSDARG00000040547	AS	b3gat1a	MSTRG.23734.5	1.405	0.5805
chr7	46422189	46423444	1256	+	ENSDARG00000103648	AS	znf536	MSTRG.60065.10	1.25767	0.536
chr7	59693440	59695385	1946	+	ENSDARG00000033957	AS	trmt44	MSTRG.60580.2	0.977	0.531
chr19	40276146	40276862	717	+	ENSDARG00000070228	AS	cdk6	MSTRG.26375.2	0.602	0.516333
chr6	59870932	59871211	280	+	ENSDARG00000059794	AS	kdm6al	MSTRG.57839.2	1.0215	0.473
chr11	16818993	16820736	1744	-	ENSDARG00000044914	AS	suclg2	MSTRG.6112.5	0.5155	0.465333
chr8	22703484	22707293	3810	-	ENSDARG00000102125	AS	iqsec2a	MSTRG.62307.11	1.37367	0.464667
chr7	18683195	18684935	1741	-	ENSDARG00000077419	AS	nectin4a	MSTRG.58790.5	0.56	0.4185
chr2	47372881	47374371	1491	-	ENSDARG00000010192	AS	pax3a	MSTRG.29258.2	0.575667	0.391
chr18	11883439	11883555	117	+	ENSDARG00000035273	AS	tmtc2b	MSTRG.22769.2	0.428667	0.358
chr9	13824486	13825245	760	-	ENSDARG00000006301	AS	raph1a	MSTRG.64442.5	0.925	0.348
chr23	20869258	20869504	247	+	ENSDARG00000070818	AS	pax7b	MSTRG.38170.3	0.787	0.3285
chr1	552302	554047	1746	+	ENSDARG00000041570	AS	mrpl39	MSTRG.105.1	0.3755	0.274
chr3	58278659	58278945	287	+	ENSDARG00000088258	AS		MSTRG.46275.4	0.271333	0.233667
chr5	1333494	1333873	380	+	ENSDARG00000010042	AS	dnm1a	MSTRG.51737.3	0.422	0.23
chr15	22499271	22499500	230	+	ENSDARG00000030532	AS	arhgef12a	MSTRG.15604.3	0.412667	0.2275

### Sheet: Both_thresh0.2_TRAP>Flow
seqnames	start	end	width	strand	gene_id	type	gene_name	transcript_id	Flow through (TpM)	TRAP (TpM)
chr7	58213540	58217861	4322	-	ENSDARG00000078703	AS	unm_hu7910	MSTRG.60510.7	50.9853	54.5287
chr24	19998357	20002666	4310	+	ENSDARG00000112015	AS	LIMD2	MSTRG.40142.5	2.34	38.3643
chr4	15948460	15949244	785	+	ENSDARG00000069692	AS	col7a1l	MSTRG.47463.2	5.51167	20.5507
chr5	23061333	23061797	465	+	ENSDARG00000099449	AS	atrxl	MSTRG.52722.6	12.626	17.361
chr8	52553265	52553447	183	-	ENSDARG00000099294	AS	fkbp15b	MSTRG.63652.11	4.99133	10.995
chr11	136504	136571	68	-	ENSDARG00000087937	AS	cdk4	MSTRG.5224.89	7.109	9.00533
chr22	4811354	4811857	504	-	ENSDARG00000112301	AS		MSTRG.35394.9	1.107	6.063
chr22	26822397	26823405	1009	+	ENSDARG00000061414	AS	slx4	MSTRG.36593.2	2.44067	5.4305
chr1	52690592	52690671	80	+	ENSDARG00000004634	AS	osbp	MSTRG.2410.6	4.07	4.67433
chr25	36284724	36285033	310	-	ENSDARG00000051731	AS	faap24	MSTRG.43049.4	3.94633	4.644
chr4	2248004	2249726	1723	+	ENSDARG00000057714	AS	cmah	MSTRG.46754.2	2.01033	4.579
chr16	8557385	8558516	1132	-	ENSDARG00000091006	AS	cobl	MSTRG.17268.7	3.99733	4.421
chr11	44942209	44942351	143	-	ENSDARG00000101465	AS	orc2	MSTRG.7420.18	1.03467	4.374
chr23	45159423	45159516	94	-	ENSDARG00000027381	AS	ccdc171	MSTRG.39310.5	2.7205	3.83067
chr5	36659534	36660193	660	+	ENSDARG00000035329	AS	capns1a	MSTRG.53420.11	0.734667	3.25033
chr4	69086576	69088128	1553	+	ENSDARG00000113780	AS	zgc:173615	MSTRG.50986.6	1.5135	3.00133
chr18	50489505	50490387	883	-	ENSDARG00000003061	AS	cd276	MSTRG.24302.12	2.07233	2.97033
chr23	16838579	16840934	2356	+	ENSDARG00000037645	AS	fbxo6.3	MSTRG.37941.2	1.82067	2.59867
chr11	1398542	1398909	368	-	ENSDARG00000077717	AS	rpl29	MSTRG.5325.10	1.29033	2.591
chr3	86943	88038	1096	-	ENSDARG00000104985	AS		MSTRG.43181.27	1.017	2.588
chr22	1916512	1917238	727	+	ENSDARG00000098800	AS	znf1156	MSTRG.35165.12	2.12267	2.58667
chr13	10526186	10526864	679	-	ENSDARG00000091900	AS	camkmt	MSTRG.10369.7	0.535667	2.4645
chr25	7437773	7437989	217	+	ENSDARG00000100918	AS	prc1a	MSTRG.41698.1	0.409	2.416
chr22	2544651	2545463	813	+	ENSDARG00000110100	AS		MSTRG.35248.28	0.972667	2.32967
chr5	39454657	39457239	2583	-	ENSDARG00000104118	AS	antxr2a	MSTRG.53588.2	1.8	2.30367
chr2	58739806	58740111	306	+	ENSDARG00000067817	AS		MSTRG.29870.3	2.203	2.278
chr22	2433185	2434449	1265	+	ENSDARG00000111899	AS		MSTRG.35243.13	2.22233	2.276
chr11	5145774	5145838	65	+	ENSDARG00000045006	AS	ptprga	MSTRG.5528.2	0.859	2.0855
chr8	24720999	24721969	971	-	ENSDARG00000073948	AS	prok1	MSTRG.62442.3	0.727	1.90033
chr5	50229920	50230901	982	-	ENSDARG00000077072	AS	si:ch73-280o22.2	MSTRG.54027.4	0.756	1.78267
chr10	22029666	22030132	467	+	ENSDARG00000034808	AS	kcnip1b	MSTRG.4058.4	0.7675	1.7735
chr18	31346673	31347364	692	+	ENSDARG00000068208	AS	def8	MSTRG.23561.2	1.49233	1.69133
chr18	50815747	50816586	840	+	ENSDARG00000089354	AS	tspan4a	MSTRG.24346.12	0.460333	1.55167
chr9	33099428	33100599	1172	-	ENSDARG00000008982	AS	casq2	MSTRG.65234.6	0.745667	1.54
chr21	16084237	16085407	1171	-	ENSDARG00000057928	AS	mzt2b	MSTRG.33433.7	0.332333	1.5225
chr2	10850498	10850897	400	+	ENSDARG00000058267	AS	glmna	MSTRG.27459.7	0.3015	1.482
chr14	15796903	15797623	721	+	ENSDARG00000100047	AS	ergic1	MSTRG.12992.3	0.469	1.442
chr4	73352963	73353654	692	-	ENSDARG00000103850	AS	si:cabz01021426.2	MSTRG.51316.13	0.722	1.437
chr3	52650274	52650613	340	-	ENSDARG00000002872	AS	zgc:113210	MSTRG.46023.3	0.632333	1.4085
chr10	5443171	5443588	418	+	ENSDARG00000042975	AS	auh	MSTRG.3276.1	0.5395	1.319
chr15	32854732	32854914	183	+	ENSDARG00000104664	AS	dclk1b	MSTRG.16081.3	1.00667	1.27967
chr21	23362697	23364571	1875	-	ENSDARG00000056181	AS	ncam1a	MSTRG.33784.6	1.22233	1.2555
chr18	13094100	13094273	174	+	ENSDARG00000100875	AS	GAN	MSTRG.22810.2	1.02533	1.251
chr5	69543545	69544485	941	-	ENSDARG00000067563	AS	kiss1rb	MSTRG.54869.6	1.04833	1.2495
chr2	34970538	34971259	722	+	ENSDARG00000068323	AS	astn1	MSTRG.28659.5	0.360667	1.20067
chr7	18180016	18180314	299	+	ENSDARG00000077909	AS	rce1a	MSTRG.58775.3	1.1215	1.19
chr16	4090102	4090335	234	+	ENSDARG00000103683	AS	inpp5b	MSTRG.17083.8	0.9465	1.155
chr7	33005708	33006559	852	-	ENSDARG00000036080	AS	cd81a	MSTRG.59519.10	0.804	1.151
chr19	25445654	25446174	521	-	ENSDARG00000076008	AS	umad1	MSTRG.25750.5	0.912	1.11833
chr1	527823	527938	116	+	ENSDARG00000075325	AS	mrpl16	MSTRG.102.5	0.267	1.082
chr22	2799419	2800948	1530	+	ENSDARG00000101885	AS	si:dkey-20i20.11	MSTRG.35275.8	1.03867	1.07833
chr22	1488836	1491389	2554	+	ENSDARG00000098898	AS	si:ch211-255f4.3	MSTRG.35116.1	0.926667	1.065
chr8	4660333	4661663	1331	-	ENSDARG00000017140	AS	zgc:63587	MSTRG.61527.6	0.544333	1.023
chr15	25147082	25147532	451	-	ENSDARG00000069324	AS	vps53	MSTRG.15735.4	0.2415	1.0015
chr18	44860532	44860832	301	+	ENSDARG00000067601	AS	arfgap2	MSTRG.24067.4	0.3675	0.997667
chr15	25947657	25948892	1236	-	ENSDARG00000057973	AS	dph1	MSTRG.15778.6	0.309	0.974667
chr2	381646	383143	1498	-	ENSDARG00000005218	AS	wrnip1	MSTRG.26940.2	0.49	0.963
chr11	40631927	40633126	1200	-	ENSDARG00000029795	AS	prxl2b	MSTRG.7125.8	0.522333	0.962
chr7	56739057	56739250	194	+	ENSDARG00000059529	AS	kiaa0895l	MSTRG.60456.2	0.321	0.955
chr5	25780843	25781327	485	+	ENSDARG00000061600	AS	cemip2	MSTRG.52903.4	0.3885	0.921667
chr3	16076973	16077485	513	-	ENSDARG00000057867	AS	lasp1	MSTRG.44122.8	0.806667	0.9135
chr24	33645656	33646834	1179	+	ENSDARG00000056888	AS	dnah5l	MSTRG.40732.6	0.3645	0.902
chr18	5290916	5291079	164	+	ENSDARG00000098096	AS	slc12a1	MSTRG.22431.2	0.218667	0.896333
chr5	30523670	30524695	1026	+	ENSDARG00000008840	AS	hmbsa	MSTRG.53141.5	0.2365	0.856
chr3	129513	131183	1671	-	ENSDARG00000104985	AS		MSTRG.43181.28	0.603333	0.84
chr12	46689686	46690214	529	+	ENSDARG00000057060	AS	tvp23b	MSTRG.9579.3	0.499	0.839
chr20	53195244	53195550	307	+	ENSDARG00000107912	AS	FIG4	MSTRG.32455.4	0.463	0.819667
chr5	38119056	38119849	794	-	ENSDARG00000092354	AS	si:ch211-284e13.6	MSTRG.53524.8	0.739333	0.8155
chr23	44760147	44760797	651	+	ENSDARG00000099203	AS	atp1b2a	MSTRG.39280.6	0.737	0.790667
chr17	48924456	48926094	1639	-	ENSDARG00000006840	AS	gnmt	MSTRG.21843.5	0.490333	0.754
chr6	47495023	47495596	574	-	ENSDARG00000086724	AS	im:7151449	MSTRG.57264.6	0.336	0.752333
chr9	20700405	20700624	220	+	ENSDARG00000041728	AS	man1a2	MSTRG.64664.4	0.263333	0.724
chr16	17678642	17679372	731	-	ENSDARG00000079530	AS	si:dkey-17m8.1	MSTRG.17713.5	0.538667	0.684
chr22	6389520	6391646	2127	+	ENSDARG00000095401	AS	si:rp71-1i20.1	MSTRG.35507.7	0.357	0.6825
chr18	37347437	37348603	1167	-	ENSDARG00000068401	AS	yap1	MSTRG.23779.4	0.590333	0.646
chr8	30256260	30257891	1632	-	ENSDARG00000068461	AS	aopep	MSTRG.62689.15	0.408333	0.637
chr7	18783898	18784154	257	-	ENSDARG00000006754	AS	mllt3	MSTRG.58798.8	0.291	0.626
chr24	34994977	34995164	188	+	ENSDARG00000076559	AS	rb1cc1	MSTRG.40799.2	0.398333	0.61
chr11	3529102	3529689	588	-	ENSDARG00000005699	AS	ddx19b	MSTRG.5462.5	0.4005	0.61
chr24	28539786	28540270	485	+	ENSDARG00000026329	AS	arhgap29a	MSTRG.40529.3	0.210667	0.5645
chr12	19887663	19888276	614	+	ENSDARG00000031968	AS	cpped1	MSTRG.8463.2	0.2355	0.526667
chr16	12536419	12536657	239	+	ENSDARG00000074829	AS	rasip1	MSTRG.17454.1	0.4165	0.510333
chr22	2853335	2858272	4938	+	ENSDARG00000110106	AS	si:dkey-20i20.4	MSTRG.35275.32	0.332667	0.502667
chr4	2521862	2522355	494	-	ENSDARG00000011961	AS	csrp2	MSTRG.46776.9	0.226667	0.4975
chr23	17000928	17001250	323	-	ENSDARG00000057830	AS	dnmt3bb.2	MSTRG.37949.27	0.374	0.483
chr15	44212712	44213586	875	+	ENSDARG00000114883	AS		MSTRG.16641.1	0.309	0.4495
chr5	59576982	59577118	137	+	ENSDARG00000032933	AS	dtx2	MSTRG.54421.3	0.2795	0.4325
chr1	20133294	20134188	895	+	ENSDARG00000061830	AS	prss12	MSTRG.1012.2	0.269333	0.292
